# Mapping the functional importance of site-specific ubiquitination across the human proteome

**DOI:** 10.1101/2025.10.08.681129

**Authors:** Julian van Gerwen, Maximilian Fottner, Shengbo Wang, Bede Busby, Ellen Boswell, Paul Schnacke, Andrea C. Carrano, Malina A. Bakowski, Emily R. Troemel, Romain Studer, Marta Strumillo, Maria-Jesus Martin, J. Wade Harper, Kathrin Lang, Andrew R. Jones, Eric J. Bennett, Juan Antonio Vizcaíno, Inigo Barrio-Hernandez, Pedro Beltrao

## Abstract

Protein ubiquitination regulates cell biology through diverse avenues, from quality control-linked protein degradation to signaling functions such as modulating protein-protein interactions and enzyme activation. To date, hundreds of thousands of ubiquitination sites (ubi-sites) have been identified, however fewer than 1% have known functional roles. Here, we assembled a human reference ubiquitinome of 108,341 ubi-sites by harmonizing public proteomics data. To pinpoint critical regulatory events requiring ubiquitination at a precise site, we mapped ubi-site conservation across proteomics data from six non-human species. Perturbation proteomics revealed that highly conserved ubi-sites are more likely to regulate signaling functions rather than proteasomal degradation. To further prioritize site-specific ubiquitination relevant for organismal fitness, we constructed a machine learning-based positional importance score for more than 100,000 ubi-sites, which identifies sites regulating diverse protein functions and rationalizes genetic vulnerabilities. Finally, we employed chemical genomics to validate the functional relevance of high-scoring ubi-sites and leveraged genetic code expansion to demonstrate that ubiquitination of K320 in the RNA-regulator ELAVL1 disrupts RNA binding. Our work reveals systems-level principles of the ubiquitinome and provides a powerful resource for studying site-specific protein ubiquitination.
