## Supplementary material for "Mapping the functional importance of site-specific ubiquitination across the human proteome": Table S8

### Sheet: NLS_sites
ubi-site	Functional score	Gene	UNIPROT motifs
P38936_K154	0.910555	CDKN1A	PIP-box K+4 motif;Nuclear localization signal
P09429_K29	0.796926	HMGB1	Nuclear localization signal (NLS) 1
P09429_K30	0.833685	HMGB1	Nuclear localization signal (NLS) 1
P09429_K43	0.959725	HMGB1	Nuclear localization signal (NLS) 1
P52292_K49	0.862638	KPNA2	Nuclear localization signal
Q01469_K24	0.947369	FABP5	Nuclear localization signal
Q01469_K34	0.762182	FABP5	Nuclear localization signal
Q9H040_K407	0.839267	SPRTN	Nuclear localization signal
P04637_K305	0.926914	TP53	Bipartite nuclear localization signal
P04637_K319	0.707821	TP53	Bipartite nuclear localization signal
P04637_K321	0.809664	TP53	Bipartite nuclear localization signal
P04637_K320	0.895886	TP53	Bipartite nuclear localization signal
P35869_K37	0.825401	AHR	Nuclear localization signal 2
P29373_K21	0.774807	CRABP2	Nuclear localization signal
P29373_K31	0.866685	CRABP2	Nuclear localization signal
P29590_K476	0.818248	PML	Nuclear localization signal
P29590_K490	0.783841	PML	Nuclear localization signal
P23528_K30	0.795	CFL1	Nuclear localization signal
P23528_K34	0.950045	CFL1	Nuclear localization signal
P23528_K31	0.604918	CFL1	Nuclear localization signal
Q53EL6_K245	0.775126	PDCD4	Nuclear localization signal
P07910_K157	0.772735	HNRNPC	Nuclear localization signal
Q9UNZ2_K112	0.748421	NSFL1C	Nuclear localization signal
Q9UNZ2_K113	0.911738	NSFL1C	Nuclear localization signal
Q9UNZ2_K172	0.635517	NSFL1C	Nuclear localization signal
O60356_K69	0.76145	NUPR1	Nuclear localization signal
Q8NEY8_K109	0.756918	PPHLN1	Nuclear localization signal
O43823_K306	0.749038	AKAP8	Bipartite nuclear localization signal
P02545_K417	0.871557	LMNA	Nuclear localization signal
P02545_K420	0.865825	LMNA	Nuclear localization signal
P02545_K418	0.504598	LMNA	Nuclear localization signal
Q9UBU8_K136	0.617186	MORF4L1	Nuclear localization signal
Q9UBU8_K143	0.876472	MORF4L1	Nuclear localization signal
Q14493_K98	0.746375	SLBP	Nuclear localization signal NLS2
O15234_K254	0.688551	CASC3	Nuclear localization signal 2
O15234_K205	0.749662	CASC3	Nuclear localization signal 1
P46527_K153	0.608401	CDKN1B	Nuclear localization signal
P46527_K165	0.816437	CDKN1B	Nuclear localization signal
Q6VMQ6_K568	0.712341	ATF7IP	Nuclear localization signal
O15162_K258	0.757017	PLSCR1	Nuclear localization signal
O15162_K261	0.657127	PLSCR1	Nuclear localization signal
Q86T24_K474	0.70621	ZBTB33	Nuclear localization signal
Q86T24_K479	0.702191	ZBTB33	Nuclear localization signal
P49321_K721	0.687383	NASP	Nuclear localization signal
O15381_K85	0.701669	NVL	Nuclear localization signal
O15381_K218	0.669508	NVL	Nuclear localization signal
Q13148_K84	0.833782	TARDBP	Nuclear localization signal
Q13148_K95	0.863229	TARDBP	Nuclear localization signal
Q13148_K97	0.507537	TARDBP	Nuclear localization signal
Q13148_K82	0.526336	TARDBP	Nuclear localization signal
Q13352_K66	0.807581	ITGB3BP	Nuclear localization signal
Q13352_K63	0.541662	ITGB3BP	Nuclear localization signal
P28715_K1071	0.670186	ERCC5	Nuclear localization signal 1
Q16666_K100	0.713822	IFI16	Nuclear localization signal
Q16666_K128	0.576763	IFI16	Nuclear localization signal
Q16666_K143	0.624613	IFI16	Nuclear localization signal
Q16666_K99	0.757838	IFI16	Nuclear localization signal
Q6NYC1_K142	0.514604	JMJD6	Nuclear localization signal 3
Q6NYC1_K145	0.678371	JMJD6	Nuclear localization signal 3
Q6NYC1_K167	0.807057	JMJD6	Nuclear localization signal 4
P06748_K157	0.778761	NPM1	Nuclear localization signal
P06748_K154	0.594044	NPM1	Nuclear localization signal
P06748_K193	0.7102	NPM1	Nuclear localization signal
P06748_K194	0.540779	NPM1	Nuclear localization signal
P51858_K167	0.532196	HDGF	Bipartite nuclear localization signal
P51858_K80	0.946092	HDGF	Nuclear localization signal
P51858_K170	0.480985	HDGF	Bipartite nuclear localization signal
Q6PIY7_K82	0.531349	TENT2	Nuclear localization signal
Q6PIY7_K89	0.771174	TENT2	Nuclear localization signal
Q8N9N8_K12	0.572441	EIF1AD	Nuclear localization signal
Q8N9N8_K56	0.719507	EIF1AD	Nuclear localization signal
P60981_K30	0.644508	DSTN	Nuclear localization signal
Q9Y266_K68	0.64283	NUDC	Nuclear localization signal
O15226_K25	0.634373	NKRF	Nuclear localization signal
Q7KZF4_K389	0.620238	SND1	Nuclear localization signal
O95391_K166	0.612925	SLU7	Bipartite nuclear localization signal
Q9BZZ5_K454	0.603804	API5	Nuclear localization signal
O60684_K49	0.601075	KPNA6	Nuclear localization signal
Q13107_K770	0.694007	USP4	Nuclear localization signal
Q13107_K772	0.493311	USP4	Nuclear localization signal
Q9Y4A5_K2047	0.556713	TRRAP	Bipartite nuclear localization signal
Q9Y4A5_K2059	0.591762	TRRAP	Bipartite nuclear localization signal
P43243_K716	0.706309	MATR3	Nuclear localization signal
P43243_K711	0.431158	MATR3	Nuclear localization signal
P06400_K870	0.62775	RB1	Bipartite nuclear localization signal
P06400_K873	0.494104	RB1	Bipartite nuclear localization signal
O96006_K530	0.543245	ZBED1	Nuclear localization signal
P21291_K65	0.421433	CSRP1	Nuclear localization signal
P21291_K69	0.654406	CSRP1	Nuclear localization signal
Q9NS25_K46	0.533007	SPANXB1	Nuclear localization signal
Q6P1J9_K136	0.645269	CDC73	Nuclear localization signal
Q6P1J9_K137	0.411069	CDC73	Nuclear localization signal
Q15424_K607	0.611011	SAFB	Nuclear localization signal
Q15424_K609	0.442811	SAFB	Nuclear localization signal
Q68DK7_K346	0.473011	MSL1	Nuclear localization signal
Q68DK7_K505	0.645791	MSL1	Bipartite nuclear localization signal
Q68DK7_K332	0.4608	MSL1	Nuclear localization signal
P09874_K209	0.829189	PARP1	Nuclear localization signal
P09874_K221	0.391172	PARP1	Nuclear localization signal
P09874_K222	0.353106	PARP1	Nuclear localization signal
P41223_K9	0.52068	BUD31	Nuclear localization signal
O00629_K47	0.518849	KPNA4	Nuclear localization signal
Q16644_K350	0.518299	MAPKAPK3	Bipartite nuclear localization signal 1
O43148_K128	0.511604	RNMT	Nuclear localization signal
O75925_K369	0.342621	PIAS1	Nuclear localization signal
O75925_K56	0.931902	PIAS1	Nuclear localization signal
O75925_K379	0.252918	PIAS1	Nuclear localization signal
O60688_K99	0.505204	YPEL1	Nuclear localization signal
Q9P0K7_K274	0.504787	RAI14	Nuclear localization signal
Q9UNL4_K127	0.495072	ING4	Bipartite nuclear localization signal
Q14118_K782	0.755152	DAG1	Nuclear localization signal
Q14118_K780	0.232954	DAG1	Nuclear localization signal
Q9HAN9_K128	0.493718	NMNAT1	Nuclear localization signal
Q9Y314_K100	0.602494	NOSIP	Nuclear localization signal
Q9Y314_K78	0.519657	NOSIP	Nuclear localization signal
Q9Y314_K79	0.341205	NOSIP	Nuclear localization signal
Q9BXN6_K40	0.483763	SPANXD	Nuclear localization signal
Q71F23_K303	0.475836	CENPU	Nuclear localization signal
P29762_K21	0.429389	CRABP1	Nuclear localization signal
P29762_K31	0.519738	CRABP1	Nuclear localization signal
Q08211_K1163	0.474471	DHX9	Nuclear localization signal (NLS2)
P51513_K27	0.483748	NOVA1	Bipartite nuclear localization signal
P51513_K40	0.463851	NOVA1	Bipartite nuclear localization signal
Q04726_K225	0.470363	TLE3	Nuclear localization signal
Q99459_K187	0.344915	CDC5L	Nuclear localization signal
Q99459_K219	0.56864	CDC5L	Nuclear localization signal
Q99459_K200	0.495452	CDC5L	Nuclear localization signal
Q96EZ8_K117	0.468038	MCRS1	Nuclear localization signal
Q9UQ84_K418	0.466716	EXO1	Nuclear localization signal
Q13627_K134	0.466431	DYRK1A	Bipartite nuclear localization signal
Q92797_K358	0.466247	SYMPK	Nuclear localization signal
P49588_K762	0.458902	AARS1	Nuclear localization signal
P49137_K374	0.406639	MAPKAPK2	Bipartite nuclear localization signal 1
P49137_K385	0.437782	MAPKAPK2	Bipartite nuclear localization signal 2
P49137_K371	0.509273	MAPKAPK2	Bipartite nuclear localization signal 1
P54274_K337	0.450783	TERF1	Nuclear localization signal
Q8WXF8_K155	0.449581	DEDD2	Bipartite nuclear localization signal
P35226_K88	0.443921	BMI1	Nuclear localization signal
Q8WTP8_K188	0.499985	AEN	Nuclear localization signal
Q8WTP8_K179	0.37709	AEN	Nuclear localization signal
Q86U44_K215	0.437464	METTL3	Nuclear localization signal
Q14693_K153	0.435198	LPIN1	Nuclear localization signal
Q15397_K106	0.434118	PUM3	Nuclear localization signal
Q13620_K55	0.427017	CUL4B	Nuclear localization signal
O75410_K471	0.375808	TACC1	Bipartite nuclear localization signal 2
O75410_K468	0.305757	TACC1	Bipartite nuclear localization signal 2
O75410_K241	0.571805	TACC1	Bipartite nuclear localization signal 1
Q92547_K856	0.477028	TOPBP1	Nuclear localization signal
Q92547_K858	0.346344	TOPBP1	Nuclear localization signal
O43390_K414	0.408974	HNRNPR	Nuclear localization signal
Q99547_K127	0.407979	MPHOSPH6	Nuclear localization signal
Q96FV9_K425	0.417024	THOC1	Nuclear localization signal
Q96FV9_K430	0.396943	THOC1	Nuclear localization signal
Q08379_K45	0.406827	GOLGA2	Nuclear localization signal
Q9H8V3_K403	0.404979	ECT2	Nuclear localization signal
Q12906_K381	0.403464	ILF3	Bipartite nuclear localization signal
O00141_K141	0.281924	SGK1	Nuclear localization signal
O00141_K131	0.610492	SGK1	Nuclear localization signal
O00141_K132	0.31337	SGK1	Nuclear localization signal
Q9BWG6_K17	0.401435	SCNM1;TNFAIP8L2-SCNM1	Bipartite nuclear localization signal
Q16527_K69	0.400207	CSRP2	Nuclear localization signal
Q9UIS9_K84	0.397743	MBD1	Nuclear localization signal
Q15554_K375	0.397017	TERF2	Nuclear localization signal
O43524_K259	0.38779	FOXO3	Nuclear localization signal
Q14188_K110	0.38296	TFDP2	Nuclear localization signal
P51003_K504	0.16649	PAPOLA	Nuclear localization signal 1
P51003_K650	0.595274	PAPOLA	Nuclear localization signal 2
P15923_K175	0.380861	TCF3	Nuclear localization signal
Q9ULX6_K279	0.448201	AKAP8L	Nuclear localization signal
Q9ULX6_K362	0.309675	AKAP8L	Nuclear localization signal
P19447_K16	0.378092	ERCC3	Nuclear localization signal
Q14738_K548	0.518571	PPP2R5D	Nuclear localization signal
Q14738_K560	0.230774	PPP2R5D	Nuclear localization signal
P57772_K549	0.374049	EEFSEC	Nuclear localization signal
Q8WYA6_K27	0.373503	CTNNBL1	Nuclear localization signal
P40121_K137	0.354627	CAPG	Nuclear localization signal
P40121_K143	0.385869	CAPG	Nuclear localization signal
Q7Z628_K72	0.364229	NET1	Nuclear localization signal
P18074_K682	0.363799	ERCC2	Nuclear localization signal
P00519_K711	0.361344	ABL1	Nuclear localization signal 2
Q9NUL3_K285	0.150489	STAU2	Nuclear localization signal 1
Q9NUL3_K387	0.617346	STAU2	Nuclear localization signal 2
Q9NUL3_K398	0.422256	STAU2	Nuclear localization signal 2
Q9NUL3_K410	0.466273	STAU2	Nuclear localization signal 2
Q9NUL3_K273	0.326252	STAU2	Nuclear localization signal 1
Q9NUL3_K283	0.223197	STAU2	Nuclear localization signal 1
Q9NUL3_K376	0.204961	STAU2	Nuclear localization signal 2
Q9NUL3_K392	0.474406	STAU2	Nuclear localization signal 2
P35251_K1121	0.360277	RFC1	Nuclear localization signal
Q9UNW9_K10	0.339702	NOVA2	Bipartite nuclear localization signal
Q9UNW9_K23	0.364426	NOVA2	Bipartite nuclear localization signal
Q09161_K20	0.349974	NCBP1	Nuclear localization signal
Q6NXT1_K106	0.504076	ANKRD54	Nuclear localization signal (NLS)
Q6NXT1_K112	0.18902	ANKRD54	Nuclear localization signal (NLS)
Q969V6_K27	0.401599	MRTFA	Bipartite Nuclear localization signal
Q969V6_K57	0.291142	MRTFA	Bipartite Nuclear localization signal
P10244_K584	0.360981	MYBL2	Bipartite nuclear localization signal
P10244_K411	0.328347	MYBL2	Nuclear localization signal
O43683_K61	0.340885	BUB1	Nuclear localization signal
Q9BXJ9_K626	0.336718	NAA15	Bipartite nuclear localization signal
Q9NYB0_K384	0.334814	TERF2IP	Nuclear localization signal
Q13418_K363	0.325253	ILK	Nuclear localization signal
Q13418_K364	0.331302	ILK	Nuclear localization signal
O60566_K113	0.327608	BUB1B	Nuclear localization signal
Q9UFW8_K82	0.327304	CGGBP1	Nuclear localization signal
P49454_K2927	0.328689	CENPF	Nuclear localization signal
P49454_K2919	0.312186	CENPF	Nuclear localization signal
Q16665_K721	0.312298	HIF1A	Nuclear localization signal
Q8NI27_K923	0.310751	THOC2	Nuclear localization signal
Q9C0C9_K514	0.371841	UBE2O	Nuclear localization signal
Q9C0C9_K521	0.249191	UBE2O	Nuclear localization signal
Q16656_K92	0.30868	NRF1	Nuclear localization signal
O15294_K488	0.394738	OGT	Nuclear localization signal
O15294_K499	0.218803	OGT	Nuclear localization signal
O75928_K489	0.302838	PIAS2	Nuclear localization signal
Q10570_K894	0.302793	CPSF1	Nuclear localization signal
Q03933_K108	0.469136	HSF2	Nuclear localization signal
Q03933_K197	0.252875	HSF2	Nuclear localization signal
Q03933_K210	0.179222	HSF2	Nuclear localization signal
Q12972_K234	0.299128	PPP1R8	Nuclear localization signal 2
Q14678_K65	0.298603	KANK1	Nuclear localization signal 1 (NLS 1)
Q86Z02_K847	0.290886	HIPK1	Nuclear localization signal 1 (NLS1)
Q8N543_K4	0.3942	OGFOD1	Nuclear localization signal
Q8N543_K20	0.16414	OGFOD1	Nuclear localization signal
Q99661_K415	0.275027	KIF2C	Nuclear localization signal
Q9Y6D9_K79	0.270925	MAD1L1	Nuclear localization signal
Q9NR19_K656	0.262056	ACSS2	Nuclear localization signal
O94851_K677	0.345614	MICAL2	Nuclear localization signal
O94851_K681	0.167505	MICAL2	Nuclear localization signal
P10909_K78	0.31332	CLU	Nuclear localization signal
P10909_K80	0.197721	CLU	Nuclear localization signal
Q5T5X7_K56	0.241924	BEND3	Nuclear localization signal
Q5T5X7_K58	0.248681	BEND3	Nuclear localization signal
Q14331_K236	0.242156	FRG1	Bipartite nuclear localization signal
P31948_K239	0.173799	STIP1	Bipartite nuclear localization signal
P31948_K222	0.29891	STIP1	Bipartite nuclear localization signal
Q14872_K133	0.234142	MTF1	Nuclear localization signal
P78337_K290	0.232558	PITX1	OAR;Nuclear localization signal
Q9BX63_K158	0.232523	BRIP1	Nuclear localization signal
Q9UBB9_K703	0.290027	TFIP11	Nuclear localization signal
Q9UBB9_K701	0.174669	TFIP11	Nuclear localization signal
Q9NZT2_K283	0.224704	OGFR	Bipartite nuclear localization signal
Q03188_K273	0.223912	CENPC	Nuclear localization signal
Q5VWQ0_K252	0.222641	RSBN1	Nuclear localization signal
Q7Z333_K2071	0.14807	SETX	Bipartite nuclear localization signal
Q7Z333_K2084	0.39573	SETX	Bipartite nuclear localization signal
Q7Z333_K2082	0.11262	SETX	Bipartite nuclear localization signal
Q9UKK3_K25	0.21194	PARP4	Nuclear localization signal
P52739_K139	0.176333	ZNF131	Nuclear localization signal 1
P52739_K319	0.18684	ZNF131	Nuclear localization signal 2
P52739_K326	0.265529	ZNF131	Nuclear localization signal 2
Q9H7Z6_K145	0.207615	KAT8	Nuclear localization signal
P54278_K577	0.206895	PMS2	Nuclear localization signal
P43354_K303	0.213725	NR4A2	Bipartite nuclear localization signal (NLS1)
P43354_K296	0.199817	NR4A2	Bipartite nuclear localization signal (NLS1)
Q9NZ71_K151	0.198722	RTEL1	Nuclear localization signal
Q9UGU0_K1599	0.192075	TCF20	Nuclear localization signal
O15360_K34	0.191012	FANCA	Nuclear localization signal
P35227_K88	0.18352	PCGF2	Nuclear localization signal
Q8N884_K299	0.167181	CGAS	Nuclear localization signal;KRKR-loop
Q13177_K246	0.164395	PAK2	Nuclear localization signal
O15164_K891	0.133584	TRIM24	Nuclear localization signal
O15164_K905	0.119444	TRIM24	Nuclear localization signal
Q8NG31_K1799	0.0795327	KNL1	Nuclear localization signal

### Sheet: CPTAC_sites
Protein type	Functional score	ubi-site	Correlation r-value	Adjusted p-value
kinase	0.906699	AKT1_K297	-0.396889	0.015657
kinase	0.803292	EPHA2_K583	0.692668	1.182e-06
kinase	0.704132	EGFR_K867	0.638772	7.58475e-06
kinase	0.580971	EGFR_K708	0.513939	3.10366e-05
kinase	0.563102	EGFR_K716	0.676815	6.3073e-06
TF	0.736886	SMAD4_K70	-0.48505	0.0215724
