## Supplementary material for "Mapping the functional importance of site-specific ubiquitination across the human proteome": Table S7

### Sheet: regulatory_annotations
ubi-site	regulates protein degradation	regulates non-degradation functions	ON_FUNCTION	ON_PROCESS	ON_PROT_INTERACT	ON_OTHER_INTERACT
A8K0Z3_K220	FALSE	TRUE	intracellular localization	cytoskeletal reorganization	NA	NA
O00257_K280	TRUE	FALSE	protein degradation	NA	NA	NA
O00418_K603	FALSE	TRUE	ubiquitination	NA	NA	NA
O00425_K213	FALSE	TRUE	ubiquitination	carcinogenesis, induced; cell growth, induced	NA	NA
O00571_K55	FALSE	TRUE	NA	transcription, induced	NA	NA
O14543_K6	TRUE	FALSE	protein degradation	NA	NA	NA
O14641_K343	FALSE	TRUE	molecular association, regulation; intracellular localization	cell motility, induced; signaling pathway regulation	Cofilin-1(INDUCES); VANGL1(INDUCES)	NA
O14641_K428	FALSE	TRUE	molecular association, regulation; intracellular localization	cell motility, induced; signaling pathway regulation	Cofilin-1(INDUCES); VANGL1(INDUCES)	NA
O14641_K477	FALSE	TRUE	molecular association, regulation; intracellular localization	cell motility, induced; signaling pathway regulation	Cofilin-1(INDUCES); VANGL1(INDUCES)	NA
O14641_K484	FALSE	TRUE	molecular association, regulation; intracellular localization	cell motility, induced; signaling pathway regulation	Cofilin-1(INDUCES); VANGL1(INDUCES)	NA
O14641_K615	FALSE	TRUE	molecular association, regulation; intracellular localization	cell motility, induced; signaling pathway regulation	Cofilin-1(INDUCES); VANGL1(INDUCES)	NA
O14717_K251	FALSE	TRUE	NA	DNA repair, inhibited	NA	NA
O14727_K224	FALSE	TRUE	molecular association, regulation; ubiquitination	NA	SQSTM1(INDUCES)	NA
O14737_K20	TRUE	FALSE	protein degradation; ubiquitination	signaling pathway regulation	NA	NA
O14737_K97	TRUE	FALSE	protein degradation	apoptosis, inhibited	NA	NA
O14737_K98	TRUE	FALSE	protein degradation	apoptosis, inhibited	NA	NA
O14757_K132	FALSE	TRUE	phosphorylation; enzymatic activity, induced	NA	NA	DNA(INDUCES)
O14920_K147	FALSE	TRUE	activity, induced; phosphorylation	signaling pathway regulation	NA	NA
O14920_K163	FALSE	TRUE	activity, induced; phosphorylation	signaling pathway regulation	NA	NA
O14965_K143	TRUE	FALSE	protein degradation; enzymatic activity, inhibited	carcinogenesis, inhibited; cell growth, inhibited	NA	NA
O15111_K296	FALSE	TRUE	protein stabilization; intracellular localization; enzymatic activity, induced	transcription, induced	NA	NA
O15382_K229	TRUE	FALSE	protein degradation; enzymatic activity, induced	cell growth, induced	NA	NA
O15392_K90	TRUE	FALSE	protein degradation	NA	NA	NA
O15392_K91	TRUE	FALSE	protein degradation	NA	NA	NA
O15519_K195	TRUE	FALSE	protein degradation	apoptosis, induced	NA	NA
O43175_K146	FALSE	TRUE	enzymatic activity, induced	cell motility, induced; cell adhesion, induced; transcription, induced	NA	NA
O43175_K310	TRUE	FALSE	protein degradation	NA	NA	NA
O43175_K330	TRUE	FALSE	protein degradation	carcinogenesis, inhibited; cell growth, inhibited	NA	NA
O43318_K158	FALSE	TRUE	molecular association, regulation; enzymatic activity, induced	transcription, induced; signaling pathway regulation	IKKB(INDUCES); IKKG(INDUCES)	NA
O60331_K97	TRUE	FALSE	protein degradation; molecular association, regulation	carcinogenesis, induced; cell motility, induced; cell adhesion, induced; cytoskeletal reorganization	talin 1(DISRUPTS)	NA
O60341_K442	FALSE	TRUE	enzymatic activity, inhibited	transcription, induced; autophagy, inhibited; signaling pathway regulation	NA	NA
O60381_K398	TRUE	FALSE	protein degradation	carcinogenesis, induced; cell growth, induced; transcription, induced; DNA repair, inhibited	NA	NA
O60488_K388	TRUE	FALSE	protein degradation	NA	NA	NA
O60488_K498	TRUE	FALSE	protein degradation	NA	NA	NA
O60488_K690	TRUE	FALSE	protein degradation	NA	NA	NA
O75369_K681	TRUE	FALSE	protein degradation	NA	NA	NA
O75496_K100	FALSE	TRUE	molecular association, regulation	NA	CDT1(DISRUPTS)	NA
O75688_K326	FALSE	TRUE	ubiquitination; intracellular localization	NA	NA	NA
O75955_K51	FALSE	TRUE	protein stabilization; intracellular localization	carcinogenesis, induced	Snail1(INDUCES)	NA
O94759_K1216	FALSE	TRUE	NA	apoptosis, induced	NA	NA
O94761_K1154	FALSE	TRUE	molecular association, regulation	NA	TOM20(DISRUPTS)	NA
O94776_K32	TRUE	FALSE	protein degradation	NA	NA	NA
O94888_K99	TRUE	FALSE	protein degradation; ubiquitination	signaling pathway regulation	NA	NA
O94925_K158	TRUE	FALSE	protein degradation; ubiquitination; succinylation	carcinogenesis, inhibited; cell growth, inhibited	NA	NA
O94953_K337	TRUE	FALSE	protein degradation	NA	NA	NA
O94953_K562	TRUE	FALSE	protein degradation	NA	NA	NA
O94992_K284	FALSE	TRUE	NA	transcription, inhibited	NA	NA
O94992_K289	FALSE	TRUE	NA	transcription, inhibited	NA	NA
O95352_K413	FALSE	TRUE	ubiquitination	autophagy, induced	NA	NA
O95786_K115	TRUE	FALSE	protein degradation	transcription, inhibited	NA	NA
O95786_K164	FALSE	TRUE	activity, induced; ubiquitination	transcription, induced; signaling pathway regulation	NA	NA
O95786_K172	FALSE	TRUE	activity, induced; molecular association, regulation; ubiquitination	transcription, induced; signaling pathway regulation	MAVS(INDUCES); NPL4(INDUCES)	NA
O95786_K181	TRUE	FALSE	protein degradation	NA	NA	NA
O95786_K193	TRUE	FALSE	protein degradation	NA	NA	NA
O95816_K186	TRUE	FALSE	protein degradation; molecular association, regulation	apoptosis, induced	LOXL1(DISRUPTS)	NA
O95831_K255	FALSE	TRUE	molecular association, regulation	NA	NA	DNA(INDUCES)
O95997_K48	TRUE	FALSE	protein degradation	NA	NA	NA
O95999_K17	FALSE	TRUE	molecular association, regulation	carcinogenesis, induced; transcription, induced; signaling pathway regulation	IKKG(INDUCES)	NA
O96028_K292	TRUE	FALSE	protein degradation; ubiquitination	cell differentiation, induced	NA	NA
P00367_K503	TRUE	FALSE	protein degradation; ubiquitination	cell growth, inhibited	NA	NA
P00533_K1061	FALSE	TRUE	protein stabilization	NA	NA	NA
P00533_K1188	FALSE	TRUE	protein stabilization	NA	NA	NA
P00533_K708	TRUE	FALSE	protein degradation	NA	NA	NA
P00533_K716	TRUE	FALSE	receptor internalization, induced; receptor recycling, inhibited; protein degradation; ubiquitination	cell motility, induced; cell growth, induced	NA	NA
P00533_K728	TRUE	FALSE	protein degradation	NA	NA	NA
P00533_K737	TRUE	FALSE	receptor internalization, induced; receptor recycling, inhibited; protein degradation	NA	NA	NA
P00533_K739	TRUE	FALSE	protein degradation	NA	NA	NA
P00533_K745	FALSE	TRUE	protein stabilization	NA	NA	NA
P00533_K754	TRUE	FALSE	receptor recycling, inhibited; protein degradation	NA	NA	NA
P00533_K846	TRUE	FALSE	protein degradation	NA	NA	NA
P00533_K860	TRUE	FALSE	protein degradation	NA	NA	NA
P00533_K867	TRUE	FALSE	receptor recycling, inhibited; protein degradation; protein stabilization	NA	NA	NA
P00533_K970	TRUE	FALSE	receptor recycling, inhibited; protein degradation	NA	NA	NA
P01106_K341	TRUE	FALSE	protein degradation; ubiquitination	NA	NA	NA
P01112_K117	FALSE	TRUE	enzymatic activity, induced	NA	NA	NA
P01889_K335	TRUE	FALSE	receptor internalization, induced; protein degradation	NA	NA	NA
P01889_K340	TRUE	FALSE	receptor internalization, induced; protein degradation	NA	NA	NA
P04035_K248	TRUE	FALSE	protein degradation; ubiquitination	NA	NA	NA
P04406_K139	FALSE	TRUE	activity, induced; molecular association, regulation	cell motility, induced; cell growth, induced	TRAF2(INDUCES)	NA
P04626_K716	TRUE	FALSE	protein degradation; ubiquitination	cell growth, inhibited	NA	NA
P04637_K101	TRUE	FALSE	protein degradation; intracellular localization	NA	NA	NA
P04637_K120	TRUE	FALSE	protein degradation; intracellular localization	NA	NA	NA
P04637_K132	TRUE	FALSE	protein degradation; intracellular localization	NA	NA	NA
P04637_K139	TRUE	FALSE	protein degradation; intracellular localization	NA	NA	NA
P04637_K164	TRUE	FALSE	protein degradation; molecular association, regulation; intracellular localization	transcription, altered	NA	DNA(INDUCES)
P04637_K292	TRUE	FALSE	protein degradation; molecular association, regulation	cell cycle regulation; cell growth, induced; apoptosis, inhibited; transcription, altered	NA	DNA(INDUCES)
P04637_K319	TRUE	FALSE	protein degradation; molecular association, regulation; intracellular localization	NA	KPNA4(DISRUPTS)	NA
P04637_K320	TRUE	FALSE	protein degradation; molecular association, regulation; intracellular localization	NA	KPNA4(DISRUPTS)	NA
P04637_K321	TRUE	FALSE	protein degradation; molecular association, regulation; intracellular localization	NA	KPNA4(DISRUPTS)	NA
P04637_K370	TRUE	FALSE	protein degradation; molecular association, regulation; intracellular localization	transcription, inhibited	ING1(DISRUPTS)	NA
P04637_K386	TRUE	FALSE	protein degradation; molecular association, regulation; intracellular localization	transcription, induced; transcription, inhibited	ING1(DISRUPTS)	NA
P04844_K322	TRUE	FALSE	protein degradation	carcinogenesis, inhibited; cell growth, inhibited	NA	NA
P05067_K751	FALSE	TRUE	protein processing; intracellular localization	NA	NA	NA
P05067_K763	FALSE	TRUE	protein processing; intracellular localization	NA	NA	NA
P06239_K276	FALSE	TRUE	phosphorylation	transcription, induced	NA	NA
P06239_K99	FALSE	TRUE	phosphorylation	transcription, induced	NA	NA
P06746_K206	TRUE	FALSE	protein degradation; ubiquitination	NA	NA	NA
P06746_K41	TRUE	FALSE	protein degradation	DNA repair, inhibited	NA	NA
P06746_K81	TRUE	FALSE	protein degradation	DNA repair, inhibited	NA	NA
P07384_K398	TRUE	FALSE	protein degradation; ubiquitination; intracellular localization; activity, inhibited	NA	NA	NA
P08670_K97	TRUE	FALSE	protein degradation	carcinogenesis, inhibited	NA	NA
P09874_K197	TRUE	FALSE	protein degradation; protein stabilization	NA	NA	NA
P09874_K209	FALSE	TRUE	NA	cell motility, induced; cell growth, induced; apoptosis, inhibited; DNA repair, inhibited; signaling pathway regulation	NA	NA
P09874_K221	FALSE	TRUE	NA	cell motility, induced; cell growth, induced; apoptosis, inhibited; DNA repair, inhibited; signaling pathway regulation	NA	NA
P09874_K249	TRUE	FALSE	protein degradation; ubiquitination	NA	NA	NA
P09874_K425	TRUE	FALSE	protein degradation; activity, inhibited	DNA repair, induced	NA	NA
P09874_K949	TRUE	FALSE	protein degradation	NA	NA	NA
P0C0S8_K119	FALSE	TRUE	methylation; enzymatic activity, inhibited;molecular association, regulation; ubiquitination; intracellular localization	cell cycle regulation; carcinogenesis, induced; carcinogenesis, inhibited; cell growth, inhibited; DNA repair, induced; cell growth, induced; chromatin organization, altered; transcription, inhibited;cell differentiation, inhibited; cell cycle regulation; cell motility, induced; autophagy, induced; cytoskeletal reorganization	NA	NA;DNA(INDUCES)
P10071_K779	FALSE	TRUE	protein processing	NA	NA	NA
P10914_K39	TRUE	FALSE	protein degradation; molecular association, regulation	NA	NA	DNA(DISRUPTS)
P10914_K50	TRUE	FALSE	protein degradation; molecular association, regulation	NA	NA	DNA(DISRUPTS)
P10914_K95	TRUE	FALSE	protein degradation; molecular association, regulation	NA	NA	DNA(DISRUPTS)
P11474_K68	TRUE	FALSE	protein degradation	cell differentiation, inhibited	NA	NA
P11912_K225	FALSE	TRUE	intracellular localization	NA	NA	NA
P12004_K164	TRUE	FALSE	protein degradation; molecular association, regulation; ubiquitination	cell cycle regulation; carcinogenesis, inhibited; apoptosis, induced; cell growth, inhibited; signaling pathway regulation; DNA repair, induced; DNA repair, altered; apoptosis, inhibited; DNA repair, inhibited	POLH(INDUCES); WRNIP1(INDUCES)	DNA(INDUCES)
P12757_K446	TRUE	FALSE	protein degradation	signaling pathway regulation	NA	NA
P12757_K449	TRUE	FALSE	protein degradation	signaling pathway regulation	NA	NA
P13010_K144	FALSE	TRUE	molecular association, regulation	DNA repair, induced	NA	DNA(DISRUPTS)
P13010_K155	FALSE	TRUE	molecular association, regulation	DNA repair, induced	NA	DNA(DISRUPTS)
P13010_K156	FALSE	TRUE	molecular association, regulation	DNA repair, induced	NA	DNA(DISRUPTS)
P13010_K195	FALSE	TRUE	molecular association, regulation	DNA repair, induced	NA	DNA(DISRUPTS)
P13010_K202	FALSE	TRUE	molecular association, regulation	DNA repair, induced	NA	DNA(DISRUPTS)
P13010_K282	FALSE	TRUE	molecular association, regulation	DNA repair, induced	NA	DNA(DISRUPTS)
P13010_K334	FALSE	TRUE	molecular association, regulation	DNA repair, induced	NA	DNA(DISRUPTS)
P13010_K36	FALSE	TRUE	molecular association, regulation	DNA repair, induced	NA	DNA(DISRUPTS)
P13010_K439	FALSE	TRUE	molecular association, regulation	DNA repair, induced	NA	DNA(DISRUPTS)
P13010_K443	FALSE	TRUE	molecular association, regulation	DNA repair, induced	NA	DNA(DISRUPTS)
P13010_K465	FALSE	TRUE	molecular association, regulation	DNA repair, induced	NA	DNA(DISRUPTS)
P13010_K469	FALSE	TRUE	molecular association, regulation	DNA repair, induced	NA	DNA(DISRUPTS)
P13010_K525	FALSE	TRUE	molecular association, regulation	DNA repair, induced	NA	DNA(DISRUPTS)
P13010_K532	FALSE	TRUE	molecular association, regulation	DNA repair, induced	NA	DNA(DISRUPTS)
P13010_K534	FALSE	TRUE	molecular association, regulation	DNA repair, induced	NA	DNA(DISRUPTS)
P13010_K543	FALSE	TRUE	molecular association, regulation	DNA repair, induced	NA	DNA(DISRUPTS)
P13010_K544	FALSE	TRUE	molecular association, regulation	DNA repair, induced	NA	DNA(DISRUPTS)
P13010_K545	FALSE	TRUE	molecular association, regulation	DNA repair, induced	NA	DNA(DISRUPTS)
P13489_K226	TRUE	FALSE	protein degradation	cell growth, induced; signaling pathway regulation	NA	NA
P13726_K287	FALSE	TRUE	ubiquitination; phosphorylation	endocytosis, induced	NA	NA
P14618_K186	FALSE	TRUE	enzymatic activity, inhibited	carcinogenesis, inhibited; cell growth, inhibited	NA	NA
P14618_K206	FALSE	TRUE	enzymatic activity, inhibited	carcinogenesis, inhibited; cell growth, inhibited	NA	NA
P14635_K36	TRUE	FALSE	protein degradation	cell cycle regulation	NA	NA
P15153_K123	TRUE	FALSE	protein degradation; molecular association, regulation; ubiquitination	NA	ALDH2(INDUCES)	NA
P15880_K275	TRUE	FALSE	protein degradation; molecular association, regulation	autophagy, induced	SQSTM1(INDUCES)	NA
P15924_K2066	TRUE	FALSE	protein degradation	NA	NA	NA
P16104_K119	TRUE	FALSE	protein degradation; molecular association, regulation; intracellular localization; phosphorylation;molecular association, regulation	cell cycle regulation; DNA repair, induced	ATM(INDUCES); UBE2T(INDUCES);UBE2T(INDUCES)	NA
P16298_K327	FALSE	TRUE	NA	cell cycle regulation; cell growth, inhibited; transcription, inhibited	NA	NA
P16615_K460	TRUE	FALSE	protein degradation	NA	NA	NA
P16615_K541	TRUE	FALSE	protein degradation	NA	NA	NA
P17655_K280	FALSE	TRUE	ubiquitination	NA	NA	NA
P17655_K674	FALSE	TRUE	ubiquitination	NA	NA	NA
P18850_K152	FALSE	TRUE	NA	signaling pathway regulation	NA	NA
P18858_K192	TRUE	FALSE	protein degradation	NA	NA	NA
P18858_K376	TRUE	FALSE	protein degradation	NA	NA	NA
P19419_K35	FALSE	TRUE	molecular association, regulation	transcription, inhibited	NA	DNA(DISRUPTS)
P20248_K91	TRUE	FALSE	protein degradation	cell cycle regulation	NA	NA
P20749_K21	TRUE	FALSE	protein degradation	transcription, altered	NA	NA
P21796_K274	FALSE	TRUE	NA	apoptosis, inhibited	NA	NA
P21796_K53	FALSE	TRUE	ubiquitination	NA	NA	NA
P22314_K604	FALSE	TRUE	enzymatic activity, induced	NA	NA	NA
P23258_K344	FALSE	TRUE	intracellular localization	cell cycle regulation; cytoskeletal reorganization	NA	NA
P23258_K48	FALSE	TRUE	NA	cell cycle regulation; cytoskeletal reorganization	NA	NA
P23396_K214	TRUE	FALSE	protein degradation; ubiquitination; intracellular localization	cell growth, inhibited; signaling pathway regulation	NA	NA
P24385_K269	TRUE	FALSE	protein degradation; molecular association, regulation; intracellular localization	cell growth, inhibited	PSMD7(INDUCES)	NA
P24928_K1268	FALSE	TRUE	intracellular localization	DNA repair, induced; transcription, induced	NA	NA
P25098_K220	FALSE	TRUE	acetylation; phosphorylation	cell motility, induced; cell adhesion, induced; cytoskeletal reorganization	NA	NA
P25098_K31	TRUE	FALSE	protein degradation	NA	NA	NA
P25205_K270	FALSE	TRUE	NA	cell cycle regulation	NA	NA
P25205_K283	FALSE	TRUE	NA	cell cycle regulation	NA	NA
P25205_K351	FALSE	TRUE	NA	cell cycle regulation	NA	NA
P25205_K435	FALSE	TRUE	NA	cell cycle regulation	NA	NA
P25490_K183	TRUE	FALSE	protein degradation	cell growth, inhibited	NA	NA
P25490_K332	TRUE	FALSE	protein degradation	carcinogenesis, inhibited; cell growth, inhibited	NA	NA
P25490_K339	TRUE	FALSE	protein degradation	carcinogenesis, inhibited; cell growth, inhibited	NA	NA
P25490_K409	TRUE	FALSE	protein degradation	carcinogenesis, inhibited; cell growth, inhibited	NA	NA
P25963_K47	TRUE	FALSE	protein degradation	transcription, induced	NA	NA
P25963_K67	TRUE	FALSE	activity, induced; protein degradation	NA	NA	NA
P27695_K24	TRUE	FALSE	protein degradation; enzymatic activity, altered	NA	NA	NA
P29590_K401	TRUE	FALSE	protein degradation	cell differentiation, induced	NA	NA
P30304_K150	FALSE	TRUE	intracellular localization	NA	NA	NA
P30304_K169	FALSE	TRUE	intracellular localization	NA	NA	NA
P31749_K14	FALSE	TRUE	ubiquitination; intracellular localization; phosphorylation; enzymatic activity, induced	NA	NA	NA
P31749_K284	TRUE	FALSE	protein degradation; molecular association, regulation	autophagy, induced	GRP78(INDUCES)	NA
P32455_K51	FALSE	TRUE	NA	apoptosis, induced	NA	NA
P32929_K73	TRUE	FALSE	protein degradation	NA	NA	NA
P33981_K827	TRUE	FALSE	protein degradation	cell cycle regulation	NA	NA
P33981_K848	TRUE	FALSE	protein degradation	cell cycle regulation	NA	NA
P33981_K86	TRUE	FALSE	protein degradation	cell cycle regulation	NA	NA
P35222_K19	TRUE	FALSE	protein degradation	carcinogenesis, inhibited; cell growth, inhibited; transcription, inhibited	NA	NA
P35240_K159	FALSE	TRUE	molecular association, regulation; intracellular localization	NA	LATS1(DISRUPTS)	NA
P35240_K269	FALSE	TRUE	molecular association, regulation; intracellular localization	NA	LATS1(DISRUPTS)	NA
P35240_K364	FALSE	TRUE	molecular association, regulation; intracellular localization	NA	LATS1(DISRUPTS)	NA
P35240_K387	FALSE	TRUE	molecular association, regulation; intracellular localization	NA	LATS1(DISRUPTS)	NA
P35240_K396	FALSE	TRUE	molecular association, regulation; intracellular localization; phosphorylation	carcinogenesis, inhibited; cell growth, inhibited; transcription, inhibited; signaling pathway regulation	LATS1(DISRUPTS); LATS1(INDUCES)	NA
P35240_K439	FALSE	TRUE	molecular association, regulation; intracellular localization	NA	LATS1(DISRUPTS)	NA
P35613_K350	FALSE	TRUE	NA	carcinogenesis, induced; cell motility, induced; cell growth, induced; transcription, induced	NA	NA
P35613_K366	FALSE	TRUE	NA	carcinogenesis, induced; cell motility, induced; cell growth, induced; transcription, induced	NA	NA
P35613_K375	FALSE	TRUE	NA	carcinogenesis, induced; cell motility, induced; cell growth, induced; transcription, induced	NA	NA
P37275_K1108	TRUE	FALSE	protein degradation	NA	NA	NA
P37840_K21	FALSE	TRUE	ubiquitination; phosphorylation	NA	NA	NA
P37840_K23	FALSE	TRUE	ubiquitination; phosphorylation	NA	NA	NA
P37840_K45	TRUE	FALSE	protein degradation; molecular association, regulation; ubiquitination	NA	NBR1(INDUCES)	NA
P37840_K60	TRUE	FALSE	protein degradation; molecular association, regulation; ubiquitination	NA	NBR1(INDUCES)	NA
P38936_K154	TRUE	FALSE	protein degradation; ubiquitination	cell cycle regulation; carcinogenesis, induced; cell growth, induced	NA	NA
P38936_K75	TRUE	FALSE	protein degradation; ubiquitination	NA	NA	NA
P39748_K354	TRUE	FALSE	protein degradation; ubiquitination	NA	NA	NA
P40189_K849	TRUE	FALSE	receptor internalization, induced; protein degradation	transcription, inhibited	NA	NA
P40692_K33	FALSE	TRUE	molecular association, regulation	NA	MSH2(INDUCES); MSH6(INDUCES)	NA
P40692_K377	FALSE	TRUE	molecular association, regulation	NA	MSH2(INDUCES); MSH6(INDUCES)	NA
P40763_K180	FALSE	TRUE	phosphorylation	NA	NA	NA
P40763_K601	TRUE	FALSE	protein degradation	NA	NA	NA
P40763_K626	TRUE	FALSE	protein degradation	NA	NA	NA
P40939_K406	TRUE	FALSE	protein degradation; ubiquitination	NA	NA	NA
P41250_K553	TRUE	FALSE	protein degradation	NA	NA	NA
P42224_K652	FALSE	TRUE	ubiquitination	NA	IFNAR2(DISRUPTS)	NA
P43364_K245	TRUE	FALSE	protein degradation; molecular association, regulation; ubiquitination	transcription, induced	MAGE-A6(DISRUPTS)	NA
P43403_K544	FALSE	TRUE	molecular association, regulation; enzymatic activity, inhibited; phosphorylation	cell differentiation, inhibited; transcription, inhibited; signaling pathway regulation	STS-1(INDUCES); STS2(INDUCES)	NA
P43405_K517	FALSE	TRUE	molecular association, regulation; intracellular localization; protein conformation; enzymatic activity, induced	NA	SHP-1(DISRUPTS)	NA
P45983_K68	FALSE	TRUE	activity, inhibited; phosphorylation	transcription, inhibited	MKK7(DISRUPTS)	NA
P46527_K153	TRUE	FALSE	protein degradation	cell cycle regulation	NA	NA
P46527_K165	TRUE	FALSE	protein degradation; ubiquitination	cell cycle regulation; cell growth, induced	NA	NA
P46776_K92	TRUE	FALSE	protein degradation; protein stabilization; ubiquitination	NA	NA	NA
P46776_K94	TRUE	FALSE	protein degradation; protein stabilization; ubiquitination	NA	NA	NA
P46783_K138	FALSE	TRUE	NA	translation, altered	NA	NA
P46783_K139	FALSE	TRUE	NA	translation, altered	NA	NA
P46937_K254	TRUE	FALSE	protein degradation; ubiquitination	cell motility, inhibited	NA	NA
P46937_K280	TRUE	FALSE	protein degradation	carcinogenesis, altered; carcinogenesis, inhibited; cell growth, inhibited	NA	NA
P46937_K342	TRUE	FALSE	protein degradation	carcinogenesis, altered	NA	NA
P46937_K497	TRUE	FALSE	activity, induced; protein degradation; ubiquitination; intracellular localization	carcinogenesis, altered; cell motility, inhibited	NA	NA
P46937_K76	TRUE	FALSE	protein degradation; ubiquitination	carcinogenesis, inhibited; apoptosis, induced; cell motility, inhibited	NA	NA
P46937_K90	TRUE	FALSE	protein degradation	carcinogenesis, altered	NA	NA
P46940_K1155	FALSE	TRUE	molecular association, regulation	NA	CDC42(INDUCES); RAC1(INDUCES)	NA
P46940_K1230	FALSE	TRUE	protein stabilization; molecular association, regulation	cell motility, induced	CDC42(INDUCES); RAC1(INDUCES)	NA
P46940_K1465	FALSE	TRUE	activity, induced; molecular association, regulation	cell motility, induced	CDC42(INDUCES); RAC1(INDUCES)	NA
P46940_K1475	FALSE	TRUE	activity, induced; molecular association, regulation	cell motility, induced	CDC42(INDUCES); RAC1(INDUCES)	NA
P46940_K1528	FALSE	TRUE	molecular association, regulation	NA	CDC42(INDUCES); RAC1(INDUCES)	NA
P46940_K556	FALSE	TRUE	molecular association, regulation	NA	CDC42(DISRUPTS); RAC1(DISRUPTS); CDC42(INDUCES); RAC1(INDUCES)	NA
P48509_K7	TRUE	FALSE	protein degradation	NA	NA	NA
P48509_K8	TRUE	FALSE	protein degradation	NA	NA	NA
P48729_K179	TRUE	FALSE	protein degradation	NA	NA	NA
P48729_K225	TRUE	FALSE	protein degradation	NA	NA	NA
P48729_K62	TRUE	FALSE	protein degradation	NA	NA	NA
P48729_K65	TRUE	FALSE	protein degradation	NA	NA	NA
P49585_K57	TRUE	FALSE	protein degradation; molecular association, regulation; intracellular localization	NA	KPNA1(DISRUPTS)	NA
P49841_K183	TRUE	FALSE	protein degradation	NA	NA	NA
P49841_K197	FALSE	TRUE	activity, inhibited	NA	NA	NA
P49915_K182	FALSE	TRUE	intracellular localization	apoptosis, inhibited	NA	NA
P49959_K480	FALSE	TRUE	activity, induced; ubiquitination	DNA repair, induced	NA	NA
P50542_K209	FALSE	TRUE	molecular association, regulation; ubiquitination	NA	SQSTM1(INDUCES)	NA
P50552_K240	FALSE	TRUE	molecular association, regulation	NA	NA	NA
P50552_K286	FALSE	TRUE	molecular association, regulation	NA	NA	NA
P51149_K191	FALSE	TRUE	activity, inhibited	carcinogenesis, inhibited; autophagy, inhibited	MON1A(DISRUPTS)	NA
P51149_K38	FALSE	TRUE	molecular association, regulation; intracellular localization	endocytosis, induced	RILP(INDUCES)	NA
P51610_K1808	FALSE	TRUE	protein stabilization	cell cycle regulation; cell growth, induced	NA	NA
P52732_K1034	FALSE	TRUE	intracellular localization	NA	TPX2(INDUCES)	NA
P53041_K185	TRUE	FALSE	protein degradation; ubiquitination	NA	NA	NA
P53041_K199	TRUE	FALSE	protein degradation; ubiquitination	NA	NA	NA
P53350_K492	FALSE	TRUE	molecular association, regulation; intracellular localization	cell cycle regulation	BUB1B(DISRUPTS); INCENP(DISRUPTS)	NA
P53396_K540	TRUE	FALSE	protein degradation	carcinogenesis, inhibited; cell growth, inhibited	NA	NA
P53396_K546	TRUE	FALSE	protein degradation	carcinogenesis, inhibited; cell growth, inhibited	NA	NA
P53396_K554	TRUE	FALSE	protein degradation	carcinogenesis, inhibited; cell growth, inhibited	NA	NA
P53999_K68	FALSE	TRUE	molecular association, regulation; phosphorylation	cell cycle regulation; cell growth, induced; RNA stability, induced	NA	RNA(INDUCES)
P54098_K1060	TRUE	FALSE	protein degradation; molecular association, regulation; intracellular localization; enzymatic activity, inhibited	NA	TOM20(DISRUPTS)	NA
P54132_K105	FALSE	TRUE	molecular association, regulation; intracellular localization	DNA repair, inhibited	RAP80(INDUCES)	NA
P54252_K117	FALSE	TRUE	ubiquitination; enzymatic activity, induced	NA	NA	NA
P54646_K379	FALSE	TRUE	enzymatic activity, inhibited	NA	NA	NA
P54646_K391	FALSE	TRUE	enzymatic activity, inhibited	NA	NA	NA
P54646_K470	FALSE	TRUE	enzymatic activity, inhibited	NA	NA	NA
P55017_K828	TRUE	FALSE	protein degradation; ubiquitination; activity, inhibited; phosphorylation	endocytosis, induced	NA	NA
P55265_K574	TRUE	FALSE	protein degradation	NA	NA	NA
P58004_K13	TRUE	FALSE	protein degradation	NA	NA	NA
P60484_K66	TRUE	FALSE	protein degradation; ubiquitination	NA	NA	NA
P60484_K80	FALSE	TRUE	ubiquitination	NA	NA	NA
P60866_K8	FALSE	TRUE	NA	translation, altered	NA	NA
P60880_K69	TRUE	FALSE	protein degradation	NA	NA	NA
P60953_K166	TRUE	FALSE	protein degradation; molecular association, regulation	carcinogenesis, inhibited; cell growth, inhibited; cytoskeletal reorganization	PAK6(DISRUPTS)	NA
P61073_K327	TRUE	FALSE	protein degradation	NA	NA	NA
P61088_K92	FALSE	TRUE	protein conformation	NA	NA	NA
P61224_K31	FALSE	TRUE	molecular association, regulation	NA	Afadin(INDUCES); talin 1(DISRUPTS); RASIP1(INDUCES)	NA
P61586_K135	TRUE	FALSE	protein degradation	NA	NA	NA
P62491_K145	FALSE	TRUE	receptor recycling, induced; enzymatic activity, induced	NA	NA	NA
P62750_K123	TRUE	FALSE	protein degradation; ubiquitination	transcription, altered	NA	NA
P62750_K78	TRUE	FALSE	protein degradation; ubiquitination	transcription, altered	NA	NA
P62805_K92	FALSE	TRUE	NA	DNA repair, induced; carcinogenesis, inhibited	NA	NA
P62873_K23	FALSE	TRUE	phosphorylation	signaling pathway regulation	NA	NA
P62879_K23	FALSE	TRUE	phosphorylation	signaling pathway regulation	NA	NA
P62942_K35	FALSE	TRUE	protein conformation	NA	NA	NA
P62942_K48	FALSE	TRUE	protein conformation	NA	NA	NA
P62942_K53	FALSE	TRUE	protein conformation	NA	NA	NA
P63000_K147	TRUE	FALSE	protein degradation; enzymatic activity, inhibited	cell motility, inhibited	NA	NA
P63244_K172	TRUE	FALSE	protein degradation	carcinogenesis, induced	NA	NA
P63244_K225	TRUE	FALSE	protein degradation	carcinogenesis, induced	NA	NA
P63244_K257	TRUE	FALSE	protein degradation	carcinogenesis, induced	NA	NA
P67809_K304	FALSE	TRUE	NA	RNA stability, inhibited	NA	NA
P68431_K123	FALSE	TRUE	molecular association, regulation	NA	SMARCC2(DISRUPTS)	NA
P68431_K24	FALSE	TRUE	NA	cell cycle regulation	NA	NA
P78318_K287	TRUE	FALSE	protein degradation	NA	NA	NA
P98170_K328	TRUE	FALSE	protein degradation	NA	NA	NA
Q01105_K150	TRUE	FALSE	protein degradation	NA	NA	NA
Q01105_K172	TRUE	FALSE	protein degradation	NA	NA	NA
Q01196_K125	TRUE	FALSE	protein degradation; intracellular localization	carcinogenesis, inhibited; cell growth, inhibited; transcription, inhibited	NA	NA
Q01196_K167	TRUE	FALSE	protein degradation; intracellular localization	carcinogenesis, inhibited; cell growth, inhibited; transcription, inhibited	NA	NA
Q01196_K182	TRUE	FALSE	protein degradation; intracellular localization	carcinogenesis, inhibited; cell growth, inhibited; transcription, inhibited	NA	NA
Q01196_K188	TRUE	FALSE	protein degradation; intracellular localization	carcinogenesis, inhibited; cell growth, inhibited; transcription, inhibited	NA	NA
Q01196_K24	TRUE	FALSE	protein degradation; intracellular localization	carcinogenesis, inhibited; cell growth, inhibited; transcription, inhibited	NA	NA
Q01196_K43	TRUE	FALSE	protein degradation; molecular association, regulation; intracellular localization	carcinogenesis, inhibited; cell growth, inhibited; transcription, altered; transcription, inhibited	TAF1(INDUCES)	NA
Q01196_K83	TRUE	FALSE	protein degradation; intracellular localization	carcinogenesis, inhibited; cell growth, inhibited; transcription, induced; transcription, inhibited	NA	DNA(INDUCES)
Q01650_K19	TRUE	FALSE	protein degradation	endocytosis, induced	NA	NA
Q01650_K25	TRUE	FALSE	protein degradation	endocytosis, induced	NA	NA
Q01650_K30	TRUE	FALSE	protein degradation	endocytosis, induced	NA	NA
Q03135_K26	FALSE	TRUE	molecular association, regulation; intracellular localization	NA	UBXN6(INDUCES); VCP(INDUCES)	NA
Q03135_K30	FALSE	TRUE	molecular association, regulation; intracellular localization	NA	UBXN6(INDUCES); VCP(INDUCES)	NA
Q03135_K39	FALSE	TRUE	molecular association, regulation; intracellular localization	NA	UBXN6(INDUCES); VCP(INDUCES)	NA
Q03135_K47	TRUE	FALSE	protein degradation; molecular association, regulation; ubiquitination; intracellular localization	NA	UBXN6(INDUCES); VCP(INDUCES)	NA
Q03135_K57	FALSE	TRUE	molecular association, regulation; intracellular localization	NA	UBXN6(INDUCES); VCP(INDUCES)	NA
Q04206_K122	TRUE	FALSE	protein degradation; molecular association, regulation	carcinogenesis, inhibited; cell growth, inhibited; cell motility, inhibited; transcription, inhibited	NA	DNA(DISRUPTS)
Q04206_K195	TRUE	FALSE	protein degradation; activity, inhibited	transcription, altered	NA	NA
Q04206_K310	FALSE	TRUE	NA	transcription, inhibited	NA	NA
Q04206_K315	FALSE	TRUE	NA	transcription, inhibited	NA	NA
Q04206_K62	TRUE	FALSE	protein degradation	transcription, inhibited	NA	NA
Q06330_K175	FALSE	TRUE	NA	chromatin organization, altered; transcription, induced	NA	NA
Q07817_K87	TRUE	FALSE	protein degradation	apoptosis, induced	NA	NA
Q07820_K136	TRUE	FALSE	protein degradation	NA	NA	NA
Q07820_K194	TRUE	FALSE	protein degradation	NA	NA	NA
Q07820_K197	TRUE	FALSE	protein degradation	NA	NA	NA
Q07820_K279	TRUE	FALSE	protein degradation	NA	NA	NA
Q07820_K308	TRUE	FALSE	protein degradation	NA	NA	NA
Q07820_K40	TRUE	FALSE	protein degradation	apoptosis, inhibited	NA	NA
Q08J23_K577	FALSE	TRUE	protein stabilization; molecular association, regulation; ubiquitination	NA	EPAG(INDUCES)	NA
Q08J23_K579	FALSE	TRUE	protein stabilization; molecular association, regulation; ubiquitination	NA	EPAG(INDUCES)	NA
Q10589_K18	TRUE	FALSE	protein degradation; intracellular localization	NA	NA	NA
Q12888_K1690	FALSE	TRUE	NA	DNA repair, induced	NA	NA
Q12905_K45	TRUE	FALSE	protein degradation	NA	NA	NA
Q13043_K285	TRUE	FALSE	protein degradation; ubiquitination	cell growth, induced; transcription, induced; signaling pathway regulation	NA	NA
Q13094_K30	FALSE	TRUE	ubiquitination	NA	NA	NA
Q13114_K436	FALSE	TRUE	molecular association, regulation; intracellular localization	transcription, altered	MAVS(INDUCES); TBK1(INDUCES)	NA
Q13131_K285	FALSE	TRUE	enzymatic activity, inhibited	NA	NA	NA
Q13131_K396	FALSE	TRUE	enzymatic activity, inhibited	NA	NA	NA
Q13131_K485	FALSE	TRUE	enzymatic activity, inhibited	NA	NA	NA
Q13131_K71	FALSE	TRUE	enzymatic activity, inhibited	NA	NA	NA
Q13148_K95	TRUE	FALSE	protein degradation	NA	NA	NA
Q13164_K184	FALSE	TRUE	molecular association, regulation; enzymatic activity, induced	transcription, induced	Fos(INDUCES)	NA
Q13188_K282	TRUE	FALSE	protein degradation; ubiquitination	cell growth, induced; transcription, induced; signaling pathway regulation	NA	NA
Q13263_K774	TRUE	FALSE	protein degradation	NA	NA	NA
Q13323_K115	TRUE	FALSE	protein degradation; ubiquitination	apoptosis, inhibited	NA	NA
Q13485_K519	TRUE	FALSE	protein degradation	cell differentiation, induced; signaling pathway regulation	NA	NA
Q13501_K13	TRUE	FALSE	protein degradation	NA	NA	NA
Q13501_K189	FALSE	TRUE	NA	autophagy, induced	NA	NA
Q13501_K420	TRUE	FALSE	protein degradation; ubiquitination	autophagy, induced; cell growth, induced; autophagy, inhibited	SQSTM1(DISRUPTS)	NA
Q13501_K435	FALSE	TRUE	intracellular localization	signaling pathway regulation	NA	NA
Q13501_K91	FALSE	TRUE	NA	autophagy, induced	NA	NA
Q13546_K115	FALSE	TRUE	phosphorylation	transcription, induced; signaling pathway regulation	NA	NA
Q13546_K140	FALSE	TRUE	NA	carcinogenesis, induced; cell growth, induced; apoptosis, inhibited; transcription, induced	NA	NA
Q13546_K316	TRUE	FALSE	protein degradation	NA	NA	NA
Q13546_K604	TRUE	FALSE	protein degradation	NA	NA	NA
Q13546_K627	TRUE	FALSE	protein degradation; ubiquitination; enzymatic activity, induced	apoptosis, induced	FADD(INDUCES); CASP8(INDUCES)	NA
Q13547_K74	TRUE	FALSE	protein degradation	NA	NA	NA
Q14145_K108	TRUE	FALSE	protein degradation	NA	NA	NA
Q14145_K551	TRUE	FALSE	protein degradation	NA	NA	NA
Q14164_K401	FALSE	TRUE	molecular association, regulation; phosphorylation; enzymatic activity, induced	carcinogenesis, induced; cell growth, induced; transcription, induced	IKKB(INDUCES); IKKG(INDUCES)	NA
Q14258_K439	TRUE	FALSE	protein degradation; protein stabilization; intracellular localization	NA	NA	NA
Q14457_K263	FALSE	TRUE	protein stabilization; molecular association, regulation	autophagy, inhibited	beclin 1(INDUCES)	NA
Q14457_K402	TRUE	FALSE	protein degradation	autophagy, inhibited	NA	NA
Q14469_K109	TRUE	FALSE	protein degradation	cell differentiation, induced	NA	NA
Q14469_K86	TRUE	FALSE	protein degradation	cell differentiation, induced	NA	NA
Q14653_K193	FALSE	TRUE	intracellular localization	apoptosis, induced	NA	NA
Q15004_K24	FALSE	TRUE	NA	DNA repair, altered	NA	NA
Q15051_K19	FALSE	TRUE	intracellular localization	cell cycle regulation; cytoskeletal reorganization	NA	NA
Q15051_K263	FALSE	TRUE	intracellular localization	cell cycle regulation; cytoskeletal reorganization	NA	NA
Q15051_K31	FALSE	TRUE	intracellular localization	cell cycle regulation; cytoskeletal reorganization	NA	NA
Q15051_K33	FALSE	TRUE	intracellular localization	cell cycle regulation; cytoskeletal reorganization	NA	NA
Q15051_K528	FALSE	TRUE	intracellular localization	cell cycle regulation; cytoskeletal reorganization	NA	NA
Q15717_K182	TRUE	FALSE	protein degradation; molecular association, regulation	NA	NA	RNA(DISRUPTS)
Q15717_K313	FALSE	TRUE	molecular association, regulation	RNA stability, inhibited	ETEA(INDUCES)	RNA(DISRUPTS)
Q15910_K634	FALSE	TRUE	protein stabilization; phosphorylation	carcinogenesis, induced; cell motility, induced; transcription, altered	NA	NA
Q16584_K264	TRUE	FALSE	protein degradation	NA	NA	NA
Q16658_K247	FALSE	TRUE	NA	cytoskeletal reorganization	NA	NA
Q16658_K250	FALSE	TRUE	NA	cytoskeletal reorganization	NA	NA
Q16658_K353	FALSE	TRUE	NA	cytoskeletal reorganization	NA	NA
Q16658_K399	FALSE	TRUE	NA	cytoskeletal reorganization	NA	NA
Q16658_K41	FALSE	TRUE	NA	cytoskeletal reorganization	NA	NA
Q16658_K42	FALSE	TRUE	NA	cytoskeletal reorganization	NA	NA
Q16658_K471	FALSE	TRUE	NA	cytoskeletal reorganization	NA	NA
Q16665_K538	TRUE	FALSE	protein degradation	NA	NA	NA
Q16665_K547	TRUE	FALSE	protein degradation	NA	NA	NA
Q16666_K6	TRUE	FALSE	protein degradation	signaling pathway regulation	STING(INDUCES)	NA
Q4VCS5_K481	FALSE	TRUE	protein stabilization; ubiquitination; intracellular localization	cell growth, inhibited	NA	NA
Q4VCS5_K496	TRUE	FALSE	protein degradation	NA	NA	NA
Q5VW36_K583	TRUE	FALSE	protein degradation	NA	NA	NA
Q5VW36_K587	TRUE	FALSE	protein degradation	NA	NA	NA
Q5XUX0_K330	TRUE	FALSE	protein degradation; molecular association, regulation; ubiquitination; enzymatic activity, induced	NA	CCND1(INDUCES); CCND3(INDUCES); CCND2(INDUCES)	NA
Q6NZ36_K152	TRUE	FALSE	protein degradation; ubiquitination	NA	FBXW7(INDUCES)	NA
Q6P1J9_K243	TRUE	FALSE	protein degradation; ubiquitination	NA	NA	NA
Q6P1J9_K247	TRUE	FALSE	protein degradation; ubiquitination	NA	NA	NA
Q6P1J9_K257	TRUE	FALSE	protein degradation; ubiquitination	NA	NA	NA
Q7Z434_K362	TRUE	FALSE	protein degradation	NA	NA	NA
Q86WV6_K338	TRUE	FALSE	protein degradation	NA	NA	NA
Q86WV6_K370	TRUE	FALSE	protein degradation	NA	NA	NA
Q8IVP5_K119	TRUE	FALSE	protein degradation	autophagy, inhibited	NA	NA
Q8IXI2_K153	TRUE	FALSE	protein degradation; intracellular localization	autophagy, induced	NA	NA
Q8IXI2_K187	TRUE	FALSE	protein degradation; intracellular localization	autophagy, induced	NA	NA
Q8IXI2_K194	TRUE	FALSE	protein degradation; intracellular localization	autophagy, induced	NA	NA
Q8N2H9_K316	TRUE	FALSE	protein degradation	autophagy, induced; transcription, inhibited	NA	NA
Q8N6T7_K128	TRUE	FALSE	protein degradation	carcinogenesis, induced	NA	NA
Q8N6T7_K170	FALSE	TRUE	protein stabilization	DNA repair, induced; transcription, inhibited	NA	NA
Q8N884_K384	TRUE	FALSE	protein degradation	autophagy, induced	NA	NA
Q8N884_K414	TRUE	FALSE	protein degradation; molecular association, regulation	autophagy, induced; signaling pathway regulation	SQSTM1(INDUCES)	NA
Q8NCT1_K270	FALSE	TRUE	activity, induced; protein stabilization; intracellular localization	NA	NA	NA
Q8NEB9_K328	TRUE	FALSE	protein degradation	autophagy, inhibited; transcription, inhibited	NA	NA
Q8WUM4_K501	FALSE	TRUE	molecular association, regulation; ubiquitination	NA	NA	NA
Q8WX94_K379	TRUE	FALSE	protein degradation; ubiquitination	NA	NA	NA
Q92466_K35	FALSE	TRUE	NA	DNA repair, induced	NA	NA
Q92466_K77	FALSE	TRUE	NA	DNA repair, induced	NA	NA
Q92985_K452	FALSE	TRUE	NA	transcription, induced	NA	NA
Q96AC1_K154	TRUE	FALSE	protein degradation	cell adhesion, inhibited	NA	NA
Q96AD5_K100	TRUE	FALSE	protein degradation	NA	NA	NA
Q96BN8_K64	FALSE	TRUE	protein conformation	NA	FAM105B(INDUCES)	NA
Q96BN8_K66	FALSE	TRUE	protein conformation	NA	FAM105B(INDUCES)	NA
Q96CV9_K501	TRUE	FALSE	protein degradation	autophagy, induced	NA	NA
Q96EB6_K499	TRUE	FALSE	protein degradation	carcinogenesis, inhibited; cell growth, inhibited; cell motility, inhibited	NA	NA
Q96EB6_K519	TRUE	FALSE	protein degradation	carcinogenesis, inhibited; cell growth, inhibited; cell motility, inhibited	NA	NA
Q96F44_K458	FALSE	TRUE	molecular association, regulation	autophagy, induced	SQSTM1(INDUCES)	NA
Q96FW1_K71	FALSE	TRUE	enzymatic activity, induced	NA	NA	NA
Q96GD4_K202	FALSE	TRUE	molecular association, regulation; enzymatic activity, induced	cell cycle regulation	NA	NA
Q96GD4_K56	FALSE	TRUE	ubiquitination; intracellular localization	NA	NA	NA
Q96GD4_K85	FALSE	TRUE	intracellular localization; enzymatic activity, induced	NA	NA	NA
Q96R06_K409	TRUE	FALSE	protein degradation; intracellular localization	cell cycle regulation; cytoskeletal reorganization	NA	NA
Q96RL1_K112	FALSE	TRUE	intracellular localization; enzymatic activity, inhibited	NA	NA	NA
Q99623_K142	FALSE	TRUE	molecular association, regulation; ubiquitination	autophagy, induced	LC3B(INDUCES)	NA
Q99623_K200	FALSE	TRUE	molecular association, regulation; ubiquitination	autophagy, induced	LC3B(INDUCES)	NA
Q99828_K10	TRUE	FALSE	protein degradation	cell motility, inhibited	NA	NA
Q99828_K65	TRUE	FALSE	protein degradation	cell motility, inhibited	NA	NA
Q99829_K157	TRUE	FALSE	protein degradation	carcinogenesis, induced; cell growth, induced	NA	NA
Q9BRQ8_K366	FALSE	TRUE	ubiquitination; intracellular localization	NA	NA	NA
Q9BX67_K283	TRUE	FALSE	protein degradation; receptor recycling, altered	cell motility, induced	NA	NA
Q9BXL7_K696	FALSE	TRUE	NA	transcription, induced	NA	NA
Q9BXM7_K137	TRUE	FALSE	protein degradation	NA	NA	NA
Q9BXW9_K561	FALSE	TRUE	protein stabilization; molecular association, regulation; ubiquitination; intracellular localization	cell cycle regulation; DNA repair, induced; transcription, induced; transcription, inhibited; signaling pathway regulation	FOXO3A(INDUCES); FANCI(INDUCES); BRCA1(INDUCES); RAD51(INDUCES)	DNA(INDUCES)
Q9BYX4_K743	FALSE	TRUE	activity, induced; molecular association, regulation	transcription, induced	MDA5(INDUCES)	NA
Q9C0B1_K216	TRUE	FALSE	protein degradation	carcinogenesis, induced	NA	NA
Q9GZV4_K121	TRUE	FALSE	protein degradation	NA	NA	NA
Q9H7P6_K290	FALSE	TRUE	intracellular localization	NA	NA	NA
Q9H7Z6_K168	FALSE	TRUE	NA	cell motility, inhibited; transcription, altered	NA	NA
Q9H7Z6_K175	FALSE	TRUE	NA	cell motility, inhibited; transcription, altered	NA	NA
Q9HA47_K81	TRUE	FALSE	protein degradation	NA	NA	NA
Q9HAU4_K119	TRUE	FALSE	protein degradation; ubiquitination	cell differentiation, induced	NA	NA
Q9HB71_K14	FALSE	TRUE	NA	apoptosis, induced; autophagy, inhibited	NA	NA
Q9HCC9_K87	FALSE	TRUE	ubiquitination	NA	NA	NA
Q9NPI1_K182	TRUE	FALSE	protein degradation	cell motility, induced; cell growth, inhibited	USP24(INDUCES)	NA
Q9NVI1_K523	FALSE	TRUE	intracellular localization	DNA repair, induced; DNA repair, inhibited	NA	NA
Q9NVJ2_K141	TRUE	FALSE	protein degradation	signaling pathway regulation	NA	NA
Q9NX09_K129	FALSE	TRUE	molecular association, regulation	NA	HSC70(INDUCES)	NA
Q9NX47_K268	FALSE	TRUE	intracellular localization	autophagy, induced	NA	NA
Q9NYJ8_K611	TRUE	FALSE	protein degradation	NA	NA	NA
Q9NZC7_K274	FALSE	TRUE	protein stabilization; molecular association, regulation	cell cycle regulation; DNA repair, induced	ATM(INDUCES)	NA
Q9NZI8_K190	FALSE	TRUE	NA	carcinogenesis, induced; cell growth, induced	NA	NA
Q9NZI8_K450	FALSE	TRUE	NA	carcinogenesis, induced; cell growth, induced	NA	NA
Q9UBN7_K116	TRUE	FALSE	protein degradation; ubiquitination	carcinogenesis, induced; DNA repair, induced; cell growth, induced	NA	NA
Q9UBP0_K554	TRUE	FALSE	protein degradation	NA	NA	NA
Q9UDY2_K759	FALSE	TRUE	protein stabilization; molecular association, regulation	NA	occludin(INDUCES); ZO1(INDUCES)	NA
Q9UDY8_K648	TRUE	FALSE	protein degradation; molecular association, regulation	NA	IKKA(INDUCES)	NA
Q9UDY8_K661	TRUE	FALSE	protein degradation; molecular association, regulation	NA	IKKA(INDUCES)	NA
Q9UDY8_K665	TRUE	FALSE	protein degradation; molecular association, regulation	NA	IKKA(INDUCES)	NA
Q9UDY8_K709	TRUE	FALSE	protein degradation; molecular association, regulation	NA	IKKA(INDUCES)	NA
Q9UDY8_K714	TRUE	FALSE	protein degradation; molecular association, regulation	NA	IKKA(INDUCES)	NA
Q9UGL1_K242	FALSE	TRUE	intracellular localization; enzymatic activity, induced	carcinogenesis, inhibited	NA	NA
Q9UHD2_K154	FALSE	TRUE	molecular association, regulation; enzymatic activity, induced	transcription, induced; signaling pathway regulation	IKKG(INDUCES)	NA
Q9UHD2_K30	FALSE	TRUE	ubiquitination; intracellular localization; phosphorylation; enzymatic activity, induced	transcription, induced; signaling pathway regulation	NA	NA
Q9UHD2_K372	TRUE	FALSE	protein degradation	NA	NA	NA
Q9UHD2_K401	FALSE	TRUE	ubiquitination; intracellular localization; phosphorylation; enzymatic activity, induced	transcription, induced; signaling pathway regulation	NA	NA
Q9UHP3_K99	FALSE	TRUE	enzymatic activity, induced	NA	NA	NA
Q9UK41_K25	TRUE	FALSE	protein degradation	NA	NA	NA
Q9UK41_K58	TRUE	FALSE	protein degradation	NA	NA	NA
Q9UKG1_K160	FALSE	TRUE	intracellular localization	NA	NA	NA
Q9UMX1_K257	TRUE	FALSE	protein degradation	cell growth, induced; transcription, induced	NA	NA
Q9UN37_K121	FALSE	TRUE	molecular association, regulation; ubiquitination; enzymatic activity, induced	NA	CHMP1B(INDUCES)	NA
Q9UNA4_K112	TRUE	FALSE	protein degradation	NA	NA	NA
Q9UNA4_K273	TRUE	FALSE	protein degradation	NA	NA	NA
Q9UNA4_K296	TRUE	FALSE	protein degradation	NA	NA	NA
Q9UNA4_K308	TRUE	FALSE	protein degradation	NA	NA	NA
Q9UNA4_K334	TRUE	FALSE	protein degradation	NA	NA	NA
Q9UNA4_K511	TRUE	FALSE	protein degradation	NA	NA	NA
Q9UNA4_K513	TRUE	FALSE	protein degradation	NA	NA	NA
Q9UNA4_K547	TRUE	FALSE	protein degradation	NA	NA	NA
Q9UNA4_K555	TRUE	FALSE	protein degradation	NA	NA	NA
Q9UNA4_K574	TRUE	FALSE	protein degradation	NA	NA	NA
Q9UNA4_K729	TRUE	FALSE	protein degradation	NA	NA	NA
Q9UNA4_K78	TRUE	FALSE	protein degradation	NA	NA	NA
Q9UNE7_K30	FALSE	TRUE	molecular association, regulation	NA	NA	NA
Q9Y282_K6	TRUE	FALSE	protein degradation	NA	NA	NA
Q9Y282_K8	TRUE	FALSE	protein degradation	NA	NA	NA
Q9Y2H9_K317	TRUE	FALSE	protein degradation	NA	NA	NA
Q9Y2J4_K347	FALSE	TRUE	molecular association, regulation; phosphorylation	cell growth, inhibited; cell motility, inhibited; transcription, inhibited	YAP1(INDUCES); LATS2(INDUCES)	NA
Q9Y2J4_K408	FALSE	TRUE	molecular association, regulation; phosphorylation	cell growth, inhibited; cell motility, inhibited; transcription, inhibited	YAP1(INDUCES); LATS2(INDUCES)	NA
Q9Y3Z3_K622	TRUE	FALSE	protein degradation	NA	NA	NA
Q9Y4C1_K918	FALSE	TRUE	intracellular localization	DNA repair, induced; cell growth, induced; transcription, induced	NA	NA
Q9Y5A7_K159	FALSE	TRUE	neddylation	NA	NA	NA
Q9Y5B9_K674	FALSE	TRUE	molecular association, regulation	cell cycle regulation; chromatin organization, altered	H3(DISRUPTS); H4(DISRUPTS)	NA
Q9Y5U4_K100	TRUE	FALSE	protein degradation	NA	NA	NA
Q9Y6E7_K299	TRUE	FALSE	protein degradation; ubiquitination	NA	NA	NA
Q9Y6K9_K277	FALSE	TRUE	activity, inhibited	transcription, induced; transcription, inhibited	NA	NA
Q9Y6K9_K285	FALSE	TRUE	activity, induced; ubiquitination	apoptosis, inhibited; transcription, induced; signaling pathway regulation	NA	NA
Q9Y6K9_K309	FALSE	TRUE	ubiquitination	apoptosis, inhibited; transcription, induced; signaling pathway regulation	NA	NA
Q9Y6K9_K326	TRUE	FALSE	protein degradation	signaling pathway regulation	NA	NA
Q9Y6M1_K139	TRUE	FALSE	protein degradation; molecular association, regulation	autophagy, induced	NA	RNA(INDUCES)
