## Supplementary material for "Mapping the functional importance of site-specific ubiquitination across the human proteome": Table S1

### Sheet: legend
Table 1. List of reanalysed ubiquitin-enriched proteomics datasets and their main characteristics. Dataset PXD37009 was split in five different subsets as follows: S1: proteasome inhibitor Bortezomib; S2: ubiquitylation half-life; S3: cells were treated for 2.5 h with solvent control (DMSO), the proteasome inhibitors (BTZ, or MG-132), or with the proteasome inhibitors (BTZ or MG-132) and E1 inhib…

### Sheet: table
Datasets	# of raw files	Instrument	Label for Quantification	Enrichment	Proteasome Inhibitor	Samples (cell lines)	Variable modifications (Search settings)	Pubmed ID
PXD006201	293	Q Exactive HF	None	UbiSite	b-AP15 and Bortezomib	Hep2; Jurkat	Methionine oxidation, N-terminal acetylation, ubiquitination	29967540
PXD019854	97	Q Exactive	None	GlyGly	MG132	HEK293; U2OS	Methionine oxidation, N-terminal acetylation, ubiquitination, addition of glycine	33431886
PXD022367	36	Q Exactive HF-X	None	GlyGly	Not Available	Hep2; U2OS	Methionine oxidation, N-terminal acetylation, ubiquitination (114/383), deamidation	33539096
PXD023218	31	Q Exactive HF	TMT	GlyGly	MG132 or Bortezomib	HeLa	Methionine oxidation, N-terminal acetylation, ubiquitination, SILAC	35013197
PXD023889	79	Q Exactive HF	None	GlyGly	MG132	Jurkat	Methionine oxidation, N-terminal acetylation, ubiquitination	34518535
PXD025890	12	Q Exactive HF-X	LabelFree	GlyGly	ammonium bicarbonate, EDTA-free	U2OS, HEK-293, NCI-H460	Methionine oxidation, N-terminal acetylation, ubiquitination, deamidation	34740826
PXD027328	192	Q Exactive HF	None	GlyGly	MG132 and TAK243	U2OS	Methionine oxidation, N-terminal acetylation, ubiquitination (114/383), pyro-glu from E, pyro-glu from Q, deamidation	35585066
PXD037009-S1	40	Q Exactive HF-X	SILAC	GlyGly	Bortezomib	HeLa, HCT116, NIH-3T3	Methionine oxidation, N-terminal acetylation, ubiquitination, SILAC	38626770
PXD037009-S2	177	Q Exactive HF-X	SILAC	GlyGly	TAK243	HeLa, HCT116, NIH-3T3	Methionine oxidation, N-terminal acetylation, ubiquitination, SILAC	38626770
PXD037009-S3	37	Q Exactive HF-X	SILAC	GlyGly	MG132 and MLN7243	HeLa	Methionine oxidation, N-terminal acetylation, ubiquitination, SILAC	38626770
PXD037009-S4	30	Q Exactive HF-X	SILAC	GlyGly	MG132 and MLN7243	HeLa	Methionine oxidation, N-terminal acetylation, ubiquitination, SILAC	38626770
PXD037009-S5	36	Q Exactive HF-X	SILAC	GlyGly	Not Applicable	HeLa	Methionine oxidation, N-terminal acetylation, ubiquitination, SILAC	38626770
PXD019692	15	Orbitrap Fusion Lumos	SILAC	GlyGly	USP30	SHSY5Y	Methionine oxidation, N-terminal acetylation, ubiquitination, SILAC	32636217
PXD020909	24	Q Exactive	SILAC	GlyGly	USP22	HT‐29	Methionine oxidation, N-terminal acetylation, ubiquitination, SILAC	33369872
PXD003936	24	Q Exactive	SILAC	GlyGly	MG132	U2OS	Oxidation, N-terminal acetyl, ubiquitination, SILAC	29467282
