## Supplementary material for "Mapping the functional importance of site-specific ubiquitination across the human proteome": Table S3

### Sheet: All_Experiments_nonHs
Organism	Treatment_Description	Time_Minutes	Control_Description	PubMed_ID	Dataset_ID	Experiment description (unpublished data)	Quantification method (unpublished data)
Caenorhabditis elegans	CF512		Control		unpublished_Caenorhabditis elegans_1	Condition: c. elegans - CF512 fer-15(b26)II;fem-1(hc17)IV. Experimental details: L1’s grown in S-basal + metals liquid cultures with E. coli OP50-1 at 15C for 24h, 25C for 2 ½ days all sterile adults	Label Free
Caenorhabditis elegans	N2_A		Control		unpublished_Caenorhabditis elegans_1	Condition: c. elegans - N2. Experimental details: L1’s grown in S-basal + metals liquid cultures with E. coli OP50-1 at 15C for 24h, 25C for 2 ½ days all sterile adults	Label Free
Caenorhabditis elegans	GLP_4		germline deficient		unpublished_Caenorhabditis elegans_1	Condition: c. elegans - glp-4(bn2). Experimental details: L1’s grown in S-basal + metals liquid cultures with E. coli OP50-1 at 15C for 24h, 25C for 2 ½ days all sterile adults	Label Free
Caenorhabditis elegans	N2_M		Control		unpublished_Caenorhabditis elegans_1	Conditon: c. elegans - N2 - uninfected control. Experimental details: L1's grown in S-basal + metals liquid culture with E. coli OP50-1 for 31h at 20C, infected with N. parisii spores for 31h, then added MG132 to final concentration 5uM, then collected worms 8h later	Label Free
Caenorhabditis elegans	N2_infect		infection - 31h		unpublished_Caenorhabditis elegans_1	Condition: c. elegans - N2 - N. parisii infected. Experimental details: L1's grown in S-basal + metals liquid culture with E. coli OP50-1 for 31h at 20C, infected with N. parisii spores for 31h, then added MG132 to final concentration 5uM, then collected worms 8h later	Label Free
Caenorhabditis elegans	N2_MG	480	MG132		unpublished_Caenorhabditis elegans_1	Condition: c. elegans - N2 - uninfected + MG132. experimental details: L1's grown in S-basal + metals liquid culture with E. coli OP50-1 for 31h at 20C, infected with N. parisii spores for 31h, then added MG132 to final concentration 5uM, then collected worms 8h later	Label Free
Caenorhabditis elegans	N2_MG_infect	480	infection-31h +MG132		unpublished_Caenorhabditis elegans_1	Condition: c. elegans - N2 - N. parisii infected +MG132. Experimental details: L1's grown in S-basal + metals liquid culture with E. coli OP50-1 for 31h at 20C, infected with N. parisii spores for 31h, then added MG132 to final concentration 5uM, then collected worms 8h later	Label Free
Caenorhabditis elegans	Btz	360	Bortezomib - 6h		unpublished_Caenorhabditis elegans_2	Condition: c. elegans - CF512 fer-15(b26)II;fem-1(hc17)IV - uninfected +bortezomib. Experimental details: L1's grown on NGM plates with OP50-1 for 24h, infected with N. parisii for 24h, then treated with bortezomib for 6 hours prior to collection	Label Free
Caenorhabditis elegans	Infect		infection - 24h		unpublished_Caenorhabditis elegans_2	Condition: c. elegans - CF512 fer-15(b26)II;fem-1(hc17)IV - N. parisii infected. Experimental details: L1's grown on NGM plates with OP50-1 for 24h, infected with N. parisii for 24h, then treated with bortezomib for 6 hours prior to collection	Label Free
Caenorhabditis elegans	Btz+Infect	360	infection - 24h _ 6hr Btz		unpublished_Caenorhabditis elegans_2	Condition: c. elegans - CF512 fer-15(b26)II;fem-1(hc17)IV - N. parisii infected +bortezomib. Experimental details: L1's grown on NGM plates with OP50-1 for 24h, infected with N. parisii for 24h, then treated with bortezomib for 6 hours prior to collection	Label Free
Caenorhabditis elegans	Btz	360	Bortezomib - 6h		unpublished_Caenorhabditis elegans_3	Condition: c. elegans - CF512 fer-15(b26)II;fem-1(hc17)IV - uninfected +bortezomib. Experimental details: L1's grown on NGM plates with OP50-1 for 24h, infected with N. parisii for 24h, then treated with bortezomib for 6 hours prior to collection	Label Free
Caenorhabditis elegans	Infect		infection - 24h		unpublished_Caenorhabditis elegans_3	Condition: c. elegans - CF512 fer-15(b26)II;fem-1(hc17)IV - N. parisii infected. Experimental details: L1's grown on NGM plates with OP50-1 for 24h, infected with N. parisii for 24h, then treated with bortezomib for 6 hours prior to collection	Label Free
Caenorhabditis elegans	Infect+Btz	360	infection - 24h _ 6hr Btz		unpublished_Caenorhabditis elegans_3	Condition: c. elegans - CF512 fer-15(b26)II;fem-1(hc17)IV - N. parisii infected +bortezomib. Experimental details: L1's grown on NGM plates with OP50-1 for 24h, infected with N. parisii for 24h, then treated with bortezomib for 6 hours prior to collection	Label Free
Gallus gallus	MG132	480	DMSO		unpublished_Gallus gallus_1	DT40 cell line treated with 10uM MG132 for 8hrs	Label Free
Saccharomyces cerevisiae	Control	0	Control		unpublished_Saccharomyces cerevisiae_1	S. cerevisiae strain RHY 3968 (MATa ade2-101 met2 lys2-801 ura3-52 trp1::hisG leu2∆ his3∆200 padre∆::KanMX) was derived from S288C background. As described in PMID: 26051182	SILAC
Saccharomyces cerevisiae	dHrd1	0	Control		unpublished_Saccharomyces cerevisiae_1	S. cerevisiae strain RHY 7449 (MATa ura3∆0 leu2∆0 his3∆1 met15∆0 hrd1∆::KanMX)	SILAC
Saccharomyces cerevisiae	MG132	90	Control		unpublished_Saccharomyces cerevisiae_1	S. cerevisiae strain RHY 3968 treated with 50uM MG132 for 90min	SILAC
Saccharomyces cerevisiae	MG132	90	Control		unpublished_Saccharomyces cerevisiae_2	S. cerevisiae strain RHY 3968 treated with 50uM MG132 for 90min	SILAC
Saccharomyces cerevisiae	dUBR1	0	Control		unpublished_Saccharomyces cerevisiae_2	S. cerevisiae strain RHY 7449 (MATa ura3∆0 leu2∆0 his3∆1 met15∆0 ubr1∆::KanMX) As described in PMID: 20080635	SILAC
Arabidopsis thaliana				26744219	published_Arabidopsis thaliana_1
Drosophila melanogaster	MG132 50um + Lactacystin 5um	960	DMSO	28665616	published_Drosophila melanogaster_1
Drosophila melanogaster	MG132 50um + Lactacystin 5um	240	DMSO	28665616	published_Drosophila melanogaster_1
Drosophila melanogaster	dsRNA constructs against Proteasome (Q95083,P40304,Q9V3H2)	2880	Control	28665616	published_Drosophila melanogaster_1
Mus musculus				22790023	published_Mus musculus_1
Mus musculus	4days differentiation + MG132 5um	240	MG-132 5um	23103054	published_Mus musculus_2
Mus musculus	Differentiation (Serum free medium)		Undifferentiated (Conditioned medium)	23103054	published_Mus musculus_2
Mus musculus	IPS		MEF	23103054	published_Mus musculus_2
Rattus norvegicus				22871113	published_Rattus norvegicus_1
Saccharomyces cerevisiae	Rapamycin 200nm	180	Control	24961812	published_Saccharomyces cerevisiae_1
Saccharomyces cerevisiae	Wild type		Del Tul	25078903	published_Saccharomyces cerevisiae_2

### Sheet: Quantitative_Conditions
Treatment_Description	Time_Minutes	Control_Description	Treatment_Group	PubMed_ID	Dataset_ID	Quantified_UbiSites	Experiment description (unpublished data)	Quantification method (unpublished data)
MG-132 10um	240	Control	Proteasome inhibition	21890473	published_Homo sapiens_1	2312
Bortezomib 1um	480	DMSO	Proteasome inhibition	21906983	published_Homo sapiens_2	6393
Bortezomib 1um	480	DMSO	Proteasome inhibition	21906983	published_Homo sapiens_2	3456
Epoxomicin 1um	480	Bortezomib 1um	Other	21906983	published_Homo sapiens_2	3551
Epoxomicin 1um	480	DMSO	Proteasome inhibition	21906983	published_Homo sapiens_2	2442
Bortezomib 1um + Usp2cc	480	Bortezomib 1um	Other	21906983	published_Homo sapiens_2	2011
Bortezomib 1um	480	DMSO	Proteasome inhibition	21906983	published_Homo sapiens_2	3137
Bortezomib 1um	120	DMSO	Proteasome inhibition	21906983	published_Homo sapiens_2	1284
Bortezomib 1um	240	DMSO	Proteasome inhibition	21906983	published_Homo sapiens_2	1508
DMSO	0	Control	Other	21906983	published_Homo sapiens_2	1490
Bortezomib 1um + cycloheximide	480	DMSO	Other	21906983	published_Homo sapiens_2	1518
Cycloheximide	480	DMSO	Translation inhibition	21906983	published_Homo sapiens_2	1805
Bortezomib 1um + cycloheximide	480	Bortezomib 1um	Translation inhibition	21906983	published_Homo sapiens_2	3470
DMSO	0	Control	Other	21906983	published_Homo sapiens_2	1745
MLN4924	120	DMSO	Neddylation inhibition	21906983	published_Homo sapiens_2	1281
MLN4924	240	DMSO	Neddylation inhibition	21906983	published_Homo sapiens_2	1949
MLN4924	480	DMSO	Neddylation inhibition	21906983	published_Homo sapiens_2	2148
Bortezomib 1um + MLN4924	480	Bortezomib 1um	Neddylation inhibition	21906983	published_Homo sapiens_2	3331
Bortezomib 1um + MLN4924		DMSO	Proteasome inhibition	21906983	published_Homo sapiens_2	1300
MLN4924 10um + MG132 4um	240	MG132 4um	Neddylation inhibition	21963094	published_Homo sapiens_3	6674
MLN4924 10um; wash; MLN4924 10um+MG132 4um	240	MLN4924 10um; wash; MG132 4um	Neddylation inhibition	21963094	published_Homo sapiens_3	3156
MG-132 5um		DMSO	Proteasome inhibition	22505724	published_Homo sapiens_4	2995
PR-619 5um		DMSO	DUB inhibition	22505724	published_Homo sapiens_4	2970
PR-619 17um		DMSO	DUB inhibition	22505724	published_Homo sapiens_4	1434
PR-619 17um + MG-132 5um		DMSO	Other	22505724	published_Homo sapiens_4	1433
UV radiation		Control	DNA damage	23000965	published_Homo sapiens_5	5299
PR-619 5um	240	DMSO	DUB inhibition	23266961	published_Homo sapiens_6	23133
MG-132 5um	240	DMSO	Proteasome inhibition	23266961	published_Homo sapiens_6	23176
Bortezomib 1um	240	Control	Proteasome inhibition	23749302	published_Homo sapiens_7	11973
Thalidomide 20um		DMSO	Other	24292625	published_Homo sapiens_8	9092
Lenalidomide 1um		DMSO	Other	24292625	published_Homo sapiens_8	9092
Lenalidomide 1um		Thalidomide 20um	Other	24292625	published_Homo sapiens_8	9092
SPOP mut133L		Control	Other	25278611	published_Homo sapiens_9	5298
SPOP mut133L		Wild type	Other	25278611	published_Homo sapiens_9	5298
Wild type		Control	Other	25278611	published_Homo sapiens_9	5298
SPOP mut87N		Control	Other	25278611	published_Homo sapiens_9	5298
SPOP mut87N		Wild type	Other	25278611	published_Homo sapiens_9	5298
UV radiation		Control	DNA damage	26051181	published_Homo sapiens_11	7667
Ionizing radiation		Control	DNA damage	26051181	published_Homo sapiens_11	9471
MG-132 5um + UV radiation		MG-132 5um	DNA damage	26051181	published_Homo sapiens_11	9543
MG-132 5um + Ionazing radiation		MG-132 5um	DNA damage	26051181	published_Homo sapiens_11	6146
UV radiation		Control	DNA damage	26051181	published_Homo sapiens_11	8223
Ionizing radiation		Control	DNA damage	26051181	published_Homo sapiens_11	7784
MLN4924 + UV radiation + MG-132 5um		UV radiation + MG-132 5um	Neddylation inhibition	26051181	published_Homo sapiens_11	9053
MLN4924 + Ionazing radiation + MG-132 5um		Ionazing radiation + MG-132 5um	Neddylation inhibition	26051181	published_Homo sapiens_11	4939
Control		Control	Other	26051182	published_Homo sapiens_12	2026
DTT 5mM	60	Control	ER stress	26051182	published_Homo sapiens_12	1193
DTT 5mM	240	Control	ER stress	26051182	published_Homo sapiens_12	1014
Tunicamycin 5ugml	120	Control	ER stress	26051182	published_Homo sapiens_12	806
Tunicamycin 5ugml	240	Control	ER stress	26051182	published_Homo sapiens_12	661
Epoxomicin 20um	480	Control	Proteasome inhibition	26051182	published_Homo sapiens_12	3488
Lenalidomide 1um		DMSO	Other	26131937	published_Homo sapiens_13	10158
Lenalidomide 10um		DMSO	Other	26131937	published_Homo sapiens_13	10158
Lenalidomide 10um		Lenalidomide 1um	Other	26131937	published_Homo sapiens_13	10158
Control	0	Control	Other	27185884	published_Homo sapiens_14	3246
Epoxomicin 5nm	480	Control	Proteasome inhibition	27185884	published_Homo sapiens_14	3369
Epoxomicin 10nm	480	Control	Proteasome inhibition	27185884	published_Homo sapiens_14	2961
Epoxomicin 25nm	480	Control	Proteasome inhibition	27185884	published_Homo sapiens_14	3189
Epoxomicin 500nm	480	Control	Proteasome inhibition	27185884	published_Homo sapiens_14	6224
PCF_DTT	30	Control	ER stress	27185884	published_Homo sapiens_14	420
SL1344 (Salmonella) WT infection	120	Mock Infection	Infection	27211868	published_Homo sapiens_15	5943
SL1344 (Salmonella) WT infection	30	Mock Infection	Infection	27211868	published_Homo sapiens_15	3544
SL1344 (Salmonella) WT infection	120	Mock Infection	Infection	27211868	published_Homo sapiens_15	3517
SL1344 (Salmonella) WT infection	30	dSPI1 (Salmonella) infection	Infection	27211868	published_Homo sapiens_15	5622
SL1344 (Salmonella) WT infection	30	Mock Infection	Infection	27211868	published_Homo sapiens_15	7045
SL1344 (Salmonella) WT infection	360	Mock Infection	Infection	27211868	published_Homo sapiens_15	2269
SL1344 (Salmonella) WT infection	360	dSPI2 (Salmonella) infection	Infection	27211868	published_Homo sapiens_15	2420
SL1344 (Salmonella) WT infection + USP2cc	360	Mock Infection	Infection	27211868	published_Homo sapiens_15	1420
SL1344 (Salmonella) WT infection	360	dSseL (Salmonella) infection	Infection	27211868	published_Homo sapiens_15	7874
SL1344 (Salmonella) WT infection	360	dSspH2 (Salmonella) infection	Infection	27211868	published_Homo sapiens_15	6092
SL1344 (Salmonella) WT infection	30	dSlrP (Salmonella) infection	Infection	27211868	published_Homo sapiens_15	8232
SL1344 (Salmonella) WT infection + MG132 20um	30	MG-132 20um + Mock infection	Infection	27211868	published_Homo sapiens_15	4955
Canavanine	120	Control	Protein folding stress		unpublished_Homo sapiens_1	868	HCT116 cells treated with 500uM Canavanine	SILAC
Control		Control	Other		unpublished_Homo sapiens_2	817	HCT116 cells treated with 5 mM aminoazetidinecarboxylic acid (AZC)	SILAC
AZC	120	Control	Protein folding stress		unpublished_Homo sapiens_2	1080	HCT116 cells treated with 5 mM aminoazetidinecarboxylic acid (AZC)	SILAC
AZC	240	Control	Protein folding stress		unpublished_Homo sapiens_2	593	HCT116 cells treated with 5 mM aminoazetidinecarboxylic acid (AZC)	SILAC
Rotenone	120	Control	Oxidative stress		unpublished_Homo sapiens_3	845	HCT116 cells treated with 100nM Rotenone	SILAC
Rotenone	240	Control	Oxidative stress		unpublished_Homo sapiens_3	607	HCT116 cells treated with 100nM Rotenone	SILAC
Rotenone	480	Control	Oxidative stress		unpublished_Homo sapiens_3	636	HCT116 cells treated with 100nM Rotenone	SILAC
shUSP11	2880	Control	Other		unpublished_Homo sapiens_4	998	HCT116 cells with inducible expression of shRNA targeting USP11 - dox treated for 48 hrs	SILAC
Control	0	Control	Other		unpublished_Homo sapiens_5	974	HCT116 cells untreated	SILAC
Epoxomicin 0.5nm	480	Control	Proteasome inhibition		unpublished_Homo sapiens_5	993	HCT116 cells treated with 0.5nM Epoxomicin for 8hrs	SILAC
Epoxomicin 1nm	480	Control	Proteasome inhibition		unpublished_Homo sapiens_5	1014	HCT116 cells treated with 1nM Epoxomicin for 8hrs	SILAC
Epoxomicin 15nm	480	Control	Proteasome inhibition		unpublished_Homo sapiens_5	1012	HCT116 cells treated with 15nM Epoxomicin for 8hrs	SILAC
Epoxomicin 500nm	480	Control	Proteasome inhibition		unpublished_Homo sapiens_5	2950	HCT116 cells treated with 500nM Epoxomicin for 8hrs	SILAC
Serum Starve	480	Control	Other		unpublished_Homo sapiens_6	901	HCT116 cells cultured in 0.1%FBS for 8hr	SILAC
Serum Starve	960	Control	Other		unpublished_Homo sapiens_6	779	HCT116 cells cultured in 0.1%FBS for 16hr	SILAC
Serum Starve_16h+Recovery	240	Control	Other		unpublished_Homo sapiens_6	642	HCT116 cells cultured in 0.1%FBS for 16hr follow by 10% serum addition for 4 hr	SILAC
Serum Starve_16h+Recovery	480	Control	Other		unpublished_Homo sapiens_6	724	HCT116 cells cultured in 0.1%FBS for 16hr follow by 10% serum addition for 8 hr	SILAC
Serum Starve_16h+Recovery	960	Control	Other		unpublished_Homo sapiens_6	647	HCT116 cells cultured in 0.1%FBS for 16hr follow by 10% serum addition for 16 hr	SILAC
Pifithrinu 50um	120	Control	Protein folding stress		unpublished_Homo sapiens_7	839	HCT116 cells treated with 50uM Pifithrin-u	SILAC
Pifithrinu 50um	240	Control	Protein folding stress		unpublished_Homo sapiens_7	859	HCT116 cells treated with 50uM Pifithrin-u	SILAC
Pifithrinu 50um	480	Control	Protein folding stress		unpublished_Homo sapiens_7	795	HCT116 cells treated with 50uM Pifithrin-u	SILAC
Control	0	Control	Other		unpublished_Homo sapiens_8	1159	HCT116 cells untreated	SILAC
UV+Recovery	15	Control	DNA damage		unpublished_Homo sapiens_8	992	HCT116 cells exposed to 50 J/m2 UV and allowed to recover for 15 min	SILAC
UV+Recovery	60	Control	DNA damage		unpublished_Homo sapiens_8	772	HCT116 cells exposed to 50 J/m2 UV and allowed to recover for 60 min	SILAC
UV+Recovery	120	Control	DNA damage		unpublished_Homo sapiens_8	618	HCT116 cells exposed to 50 J/m2 UV and allowed to recover for 120 min	SILAC
UV+Recovery	480	Control	DNA damage		unpublished_Homo sapiens_8	1277	HCT116 cells exposed to 50 J/m2 UV and allowed to recover for 480 min	SILAC
UV+Recovery+Bortezomib	15	Bortezomib	DNA damage		unpublished_Homo sapiens_8	902	HCT116 cells exposed to 50 J/m2 UV and allowed to recover for 15 min with 1uM Bortezomib	SILAC
UV+Recovery+Bortezomib	60	Bortezomib	DNA damage		unpublished_Homo sapiens_8	1201	HCT116 cells exposed to 50 J/m2 UV and allowed to recover for 60 min with 1uM Bortezomib	SILAC
UV+Recovery+Bortezomib	120	Bortezomib	DNA damage		unpublished_Homo sapiens_8	825	HCT116 cells exposed to 50 J/m2 UV and allowed to recover for 120 min with 1uM Bortezomib	SILAC
UV+Recovery+Bortezomib	480	Bortezomib	DNA damage		unpublished_Homo sapiens_8	1071	HCT116 cells exposed to 50 J/m2 UV and allowed to recover for 480 min with 1uM Bortezomib	SILAC
HTN	240	Control	Proteasome inhibition		unpublished_Homo sapiens_10	520	HCT116 cells treated with 2ug/ml Harringtonine (HTN) for 4hrs	SILAC
