## Supplementary material for "Mapping the functional importance of site-specific ubiquitination across the human proteome": Table S10

### Sheet: Sheet1
Plasmid	Description
pBAD_H6-SUMO-SGSG-ELAVL (244-326)	N-terminal H6 tagged SUMO fused to the RRM3 of ELAVL (aa 244 -326) with an SGSG linker under an arabinose promotor (ampicillin resistance).
pBAD_Polycistronic_1_MP_H6_TEV_GS_ELAVL_K320TAG_2_UBE2W(D. rerio)	RRM3 of ELAVL (aa 244 -326) with an N-terminal proline and a TEV site followed by D. rerio UBE2W polycistronically under an arabinose promotor (ampicillin resistance).
pEVOL_1_normalRBS_Ub_wt_2_weakRBS_UBA1(polycistronic_ara)_Ma_wt_IP (oxb20)_Ma_tRNA	Human Ub-wt under an arabinose inducible promotor with a normal RBS followed by human UBA1 with a weak RBS followed by M. alvus H227I Y288P PylRS under a strong constitutive oxb20 promotor and a M. alvus PylT copy under a constitutive promotor (chloramphenicol resistance).
pWS082	Addgene plasmid # 90516 ; http://n2t.net/addgene:90516 ; RRID:Addgene_90516
pWS173	Addgene plasmid # 90960 ; http://n2t.net/addgene:90960 ; RRID:Addgene_90960
